# Long range segmentation of prokaryotic genomes by gene age and functionality

**DOI:** 10.1101/2024.04.26.591304

**Authors:** Yuri I. Wolf, Ilya V. Schurov, Kira S. Makarova, Mikhail I. Katsnelson, Eugene V. Koonin

## Abstract

Bacterial and archaeal genomes encompass numerous operons that typically consist of two to five genes. On larger scales, however, gene order is poorly conserved through the evolution of prokaryotes. Nevertheless, non-random localization of different classes of genes on prokaryotic chromosomes could reflect important functional and evolutionary constraints. We explored the patterns of genomic localization of evolutionarily conserved (ancient) and variable (young) genes across the diversity of bacteria and archaea. Nearly all bacterial and archaeal chromosomes were found to encompass large segments of 100-300 kilobases that were significantly enriched in either ancient or young genes. Similar clustering of genes with lethal knockout phenotype (essential genes) was observed as well. Mathematical modeling of genome evolution suggests that this long-range gene clustering in prokaryotic chromosomes reflects perpetual genome rearrangement driven by a combination of selective and neutral processes rather than evolutionary conservation.
