## Supplementary table 1 for "Long range segmentation of prokaryotic genomes by gene age and functionality"

### Sheet: Sheet1
		ancient								young
genus	chromosome GenBank ID	chi2 p-value of segmentation	relative enrichment of tagged genes in enriched segments	no. of segments	average leght of entriched segment	fraction of chromosome in enriched segments	density of tagged genes on chromosome	density of tagged genes in enriched segments	fraction of tagged genes in enriched segments	chi2 p-value of segmentation	relative enrichment of tagged genes in enriched segments	no. of segments	average leght of entriched segment	fraction of chromosome in enriched segments	density of tagged genes on chromosome	density of tagged genes in enriched segments	fraction of tagged genes in enriched segments	chromosome length, bp	taxonomy
Acetobacter	NZ_CP021922.1	2.7e-79	4.85	8	351.2	0.534	0.349	0.554	0.848	0	5.93	10	204	0.388	0.298	0.608	0.79	3725037	Bacteria;Proteobacteria;Alphaproteobacteria;Rhodospirillales;Acetobacteraceae;Acetobacter;Acetobacter aceti
Achromobacter	NZ_CP014065.1	0	5.3	30	239.7	0.618	0.437	0.634	0.895	0	4.79	28	152.5	0.367	0.339	0.68	0.735	7010850	Bacteria;Proteobacteria;Betaproteobacteria;Burkholderiales;Alcaligenaceae;Achromobacter;Achromobacter denitrificans
Acidovorax	NC_008782.1	0	4.22	16	328.6	0.655	0.386	0.525	0.889	0	4.31	20	92.3	0.23	0.325	0.796	0.563	4206721	Bacteria;Proteobacteria;Betaproteobacteria;Burkholderiales;Comamonadaceae;Acidovorax;Acidovorax antarcticus
Acinetobacter	NZ_CP010397.1	1.1e-68	3.45	12	330	0.553	0.339	0.496	0.81	0	4.38	16	135.8	0.304	0.331	0.715	0.656	4509124	Bacteria;Proteobacteria;Gammaproteobacteria;Moraxellales;Moraxellaceae;Acinetobacter;Acinetobacter bereziniae
Actinobacillus	NC_009053.1	1.6e-16	1.9	7	375.8	0.743	0.365	0.416	0.846	4.3e-39	2.39	10	110.8	0.274	0.351	0.608	0.474	1837244	Bacteria;Proteobacteria;Gammaproteobacteria;Pasteurellales;Pasteurellaceae;Actinobacillus;Actinobacillus delphinicola
Actinomyces	NZ_CP063989.1	1e-34	2.23	8	224.2	0.384	0.368	0.557	0.582	1.5e-39	2.65	12	160	0.411	0.323	0.51	0.649	2419502	Bacteria;Actinobacteria;Actinomycetia;Actinomycetales;Actinomycetaceae;Actinomyces;Actinomyces marmotae
Aeromonas	CP007518.2	3.2e-55	2.46	20	152.9	0.375	0.283	0.449	0.596	7.5e-62	2.69	22	202.7	0.547	0.336	0.47	0.764	5206375	Bacteria;Proteobacteria;Gammaproteobacteria;Aeromonadales;Aeromonadaceae;Aeromonas;Aeromonas sanarellii
Aggregatibacter	CP001733.2	3e-13	1.75	10	277.2	0.733	0.627	0.708	0.828	4.2e-24	2.04	10	100.8	0.267	0.373	0.595	0.426	2367908	Bacteria;Proteobacteria;Gammaproteobacteria;Pasteurellales;Pasteurellaceae;Aggregatibacter;Aggregatibacter actinomycetemcomitans
Agrobacterium	NZ_CP026924.1	7.3e-43	3.79	16	277.2	0.752	0.477	0.584	0.92	0	3.75	12	60.8	0.124	0.313	0.877	0.346	4013078	Bacteria;Proteobacteria;Alphaproteobacteria;Hyphomicrobiales;Rhizobiaceae;Agrobacterium;Agrobacterium rhizogenes
Akkermansia	NC_010655.1	2e-09	1.56	4	894	0.838	0.66	0.7	0.89	3.9e-18	1.84	4	172.5	0.162	0.34	0.551	0.262	3212887	Bacteria;Verrucomicrobia;Verrucomicrobiae;Verrucomicrobiales;Akkermansiaceae;Akkermansia;Akkermansia muciniphila
Alcaligenes	NZ_CP013119.1	2.8e-34	1.72	16	264	0.562	0.682	0.836	0.688	0	3.14	16	206.1	0.438	0.318	0.515	0.71	4351468	Bacteria;Proteobacteria;Betaproteobacteria;Burkholderiales;Alcaligenaceae;Alcaligenes;Alcaligenes faecalis
Aliarcobacter	NC_017187.1	2.8e-21	1.84	10	223.8	0.519	0.504	0.646	0.665	5.9e-33	2.58	12	158.7	0.441	0.333	0.506	0.67	2336659	Bacteria;Proteobacteria;Epsilonproteobacteria;Campylobacterales;Arcobacteraceae;Aliarcobacter;Aliarcobacter cibarius
Alteromonas	NC_019393.1	0	4.63	22	226.5	0.637	0.342	0.478	0.89	0	4.45	24	76.3	0.234	0.323	0.796	0.576	4934803	Bacteria;Proteobacteria;Gammaproteobacteria;Alteromonadales;Alteromonadaceae;Alteromonas;Alteromonas sp. RKMC-009
Amycolatopsis	NZ_CP017780.1	0	4.92	24	395.1	0.564	0.356	0.546	0.864	0	3.86	26	205.4	0.318	0.315	0.638	0.642	9796944	Bacteria;Actinobacteria;Actinomycetia;Pseudonocardiales;Pseudonocardiaceae;Amycolatopsis;Amycolatopsis sp. FDAARGOS 1241
Arthrobacter	NZ_AP024647.1	3.2e-79	5.4	4	482	0.464	0.32	0.567	0.824	0	6.71	6	235.7	0.34	0.301	0.686	0.776	3846272	Bacteria;Actinobacteria;Actinomycetia;Micrococcales;Micrococcaceae;Arthrobacter;Arthrobacter sp. YC-RL1
Azospirillum	NC_016622.1	1.3e-24	2.36	12	365.3	0.804	0.597	0.673	0.907	1.3e-38	2.19	12	88.8	0.196	0.403	0.715	0.347	3311395	Bacteria;Proteobacteria;Alphaproteobacteria;Rhodospirillales;Azospirillaceae;Azospirillum;Azospirillum sp. B510
Bacillus	NC_006322.1	0	2.62	14	261	0.376	0.333	0.543	0.612	8.2e-78	2.54	12	300.6	0.505	0.331	0.473	0.722	3969553	Bacteria;Firmicutes;Bacilli;Bacillales;Bacillaceae;Bacillus;Bacillus sp. M4U3P1
Bacteroides	NZ_CP044428.1	0	2.95	20	235.7	0.497	0.335	0.501	0.745	0	2.65	19	141.9	0.299	0.341	0.605	0.531	7084828	Bacteria;Bacteroidetes;Bacteroidia;Bacteroidales;Bacteroidaceae;Bacteroides;Bacteroides cellulosilyticus
Bartonella	NZ_LR134527.1	9.1e-26	3.9	10	212	0.666	0.358	0.476	0.886	1.7e-55	4.34	8	165.2	0.415	0.323	0.587	0.755	3368120	Bacteria;Proteobacteria;Alphaproteobacteria;Hyphomicrobiales;Bartonellaceae;Bartonella;Bartonella sp. HY038
Bifidobacterium	NZ_CP021553.1	2.8e-31	2.46	11	144.6	0.36	0.316	0.509	0.58	4.6e-75	3.62	9	130.8	0.26	0.328	0.706	0.56	2822354	Bacteria;Actinobacteria;Actinomycetia;Bifidobacteriales;Bifidobacteriaceae;Bifidobacterium;Bifidobacterium subtile
Blattabacterium	NC_016146.1	0.014	1.48	2	60	0.112	0.546	0.767	0.156	1	1	1	392	1	0.334	0.334	1	638825	Bacteria;Bacteroidetes;Flavobacteriia;Flavobacteriales;Blattabacteriaceae;Blattabacterium;Blattabacterium cuenoti
Bordetella	NZ_CP085969.1	4e-61	2.75	20	182.1	0.501	0.35	0.512	0.734	0	3.22	18	185.3	0.459	0.309	0.493	0.732	6167536	Bacteria;Proteobacteria;Betaproteobacteria;Burkholderiales;Alcaligenaceae;Bordetella;Bordetella genomosp. 8
Borrelia	NC_008710.1	0.022	1.67	2	778	0.951	0.82	0.837	0.97	9.6e-07	3.06	2	40	0.049	0.18	0.5	0.136	922482	Bacteria;Spirochaetes;Spirochaetia;Spirochaetales;Borreliaceae;Borrelia;Borrelia hermsii
Borreliella	CP009910.1	1	1	1	1036	1	0.815	0.815	1	1	1	1	1036	1	0.185	0.185	1	909995	Bacteria;Spirochaetes;Spirochaetia;Spirochaetales;Borreliaceae;Borreliella;Borreliella burgdorferi
Bradyrhizobium	NC_004463.1	0	6.52	34	267.7	0.593	0.334	0.509	0.905	0	4.21	32	142.7	0.281	0.321	0.711	0.622	10014235	Bacteria;Proteobacteria;Alphaproteobacteria;Hyphomicrobiales;Bradyrhizobiaceae;Bradyrhizobium;Bradyrhizobium sp. 6(2017)
Brevibacillus	NZ_CP032410.1	0	4.56	18	268.6	0.492	0.373	0.619	0.815	0	6.23	14	114.3	0.163	0.247	0.831	0.548	5490698	Bacteria;Firmicutes;Bacilli;Bacillales;Paenibacillaceae;Brevibacillus;Brevibacillus sp. JNUCC-41
Brevibacterium	NZ_CP017150.1	0	6.08	16	263.8	0.571	0.302	0.471	0.89	0	3.32	19	141.7	0.383	0.326	0.572	0.674	3239740	Bacteria;Actinobacteria;Actinomycetia;Micrococcales;Brevibacteriaceae;Brevibacterium;Brevibacterium sp. CS2
Brevundimonas	NZ_CP012897.1	1.6e-54	3.56	10	439.4	0.655	0.351	0.467	0.871	0	2.83	12	207.7	0.371	0.312	0.526	0.626	3984955	Bacteria;Proteobacteria;Alphaproteobacteria;Caulobacterales;Caulobacteraceae;Brevundimonas;Brevundimonas goettingensis
Brucella	NC_015857.1	3.2e-09	3.21	6	591	0.908	0.522	0.557	0.97	1.8e-29	2.29	13	73.5	0.226	0.334	0.592	0.401	3950556	Bacteria;Proteobacteria;Alphaproteobacteria;Hyphomicrobiales;Brucellaceae;Brucella;Brucella pseudogrignonensis
Buchnera	NZ_CP047588.1	0.0031	1.91	2	413	0.778	0.333	0.373	0.87	0.0046	2.44	2	464	0.874	0.337	0.364	0.944	421426	Bacteria;Proteobacteria;Gammaproteobacteria;Enterobacterales;Erwiniaceae;Buchnera;Buchnera aphidicola
Burkholderia	NZ_CP004377.1	2.8e-66	3.27	15	255.4	0.603	0.388	0.536	0.833	0	3.94	20	84.9	0.251	0.332	0.754	0.569	4775917	Bacteria;Proteobacteria;Betaproteobacteria;Burkholderiales;Burkholderiaceae;Burkholderia;Burkholderia sp. DHOD12
Campylobacter	NZ_CP063089.1	3.7e-11	1.67	7	218.3	0.427	0.364	0.472	0.554	2.7e-22	2.24	8	82	0.214	0.334	0.591	0.379	2281730	Bacteria;Proteobacteria;Epsilonproteobacteria;Campylobacterales;Campylobacteraceae;Campylobacter;Campylobacter gracilis
Capnocytophaga	NZ_LR134489.1	4.2e-42	2.24	10	278.2	0.431	0.382	0.557	0.629	7e-54	2.86	10	213.4	0.414	0.321	0.518	0.669	2838633	Bacteria;Bacteroidetes;Flavobacteriia;Flavobacteriales;Flavobacteriaceae;Capnocytophaga;Capnocytophaga gingivalis
Caulobacter	NC_014100.1	0	2.99	17	252.9	0.487	0.328	0.498	0.74	0	4.22	16	128.6	0.248	0.313	0.735	0.582	5553470	Bacteria;Proteobacteria;Alphaproteobacteria;Caulobacterales;Caulobacteraceae;Caulobacter;Caulobacter sp. S6
Cellulomonas	NC_014151.1	2.9e-77	2.67	8	385.8	0.423	0.389	0.609	0.662	0	2.57	12	227.7	0.374	0.326	0.527	0.606	4040327	Bacteria;Actinobacteria;Actinomycetia;Micrococcales;Cellulomonadaceae;Cellulomonas;Cellulomonas sp. C5510
Chlamydia	LR701661.1	0.0001	1.59	2	128	0.142	0.457	0.672	0.208	2.5e-07	1.7	4	224.5	0.497	0.373	0.47	0.626	1229853	Bacteria;Chlamydiae;Chlamydiia;Chlamydiales;Chlamydiaceae;Chlamydia;Chlamydia pneumoniae
Chromobacterium	NZ_CP017707.1	7.1e-69	2.5	20	289.1	0.624	0.527	0.68	0.806	0	2.53	21	143.8	0.373	0.375	0.604	0.601	5334040	Bacteria;Proteobacteria;Betaproteobacteria;Neisseriales;Chromobacteriaceae;Chromobacterium;Chromobacterium rhizoryzae
Chryseobacterium	NZ_CP033914.1	0	5.61	14	353.9	0.647	0.351	0.494	0.911	0	3.32	16	159.6	0.334	0.334	0.626	0.624	3243462	Bacteria;Bacteroidetes;Flavobacteriia;Flavobacteriales;Weeksellaceae;Chryseobacterium;Chryseobacterium sp. POL2
Citrobacter	NZ_AP022394.1	0	3.54	22	242.1	0.588	0.398	0.565	0.835	0	3.9	24	129.8	0.344	0.336	0.655	0.671	5349552	Bacteria;Proteobacteria;Gammaproteobacteria;Enterobacterales;Enterobacteriaceae;Citrobacter;Citrobacter sp. BDA59-3
Clavibacter	NC_009480.1	1.6e-40	1.83	11	331.4	0.549	0.684	0.86	0.69	0	3.78	11	227	0.451	0.316	0.529	0.757	3271831	Bacteria;Actinobacteria;Actinomycetia;Micrococcales;Microbacteriaceae;Clavibacter;Clavibacter michiganensis
Clostridioides	CP010905.2	3.6e-53	2.79	14	404	0.75	0.614	0.731	0.893	0	2.75	14	134.6	0.25	0.386	0.738	0.478	3955466	Bacteria;Firmicutes;Clostridia;Eubacteriales;Peptostreptococcaceae;Clostridioides;Clostridioides difficile
Clostridium	NZ_CP033247.1	1.8e-64	2.65	11	220.8	0.399	0.359	0.574	0.638	1.9e-54	2.62	9	390.2	0.588	0.421	0.565	0.789	3831732	Bacteria;Firmicutes;Clostridia;Eubacteriales;Clostridiaceae;Clostridium;Clostridium sp. 'deep sea'
Comamonas	NZ_CP006704.1	0	3.4	20	242.4	0.456	0.252	0.41	0.74	0	6.35	22	142.2	0.294	0.266	0.657	0.726	4522913	Bacteria;Proteobacteria;Betaproteobacteria;Burkholderiales;Comamonadaceae;Comamonas;Comamonas serinivorans
Corynebacterium	NZ_LR134538.1	4.2e-31	2.85	8	338.5	0.603	0.342	0.461	0.812	5e-52	2.65	4	331.5	0.295	0.321	0.572	0.526	3509786	Bacteria;Actinobacteria;Actinomycetia;Corynebacteriales;Corynebacteriaceae;Corynebacterium;Corynebacterium glyciniphilum
Coxiella	NC_002971.4	8.7e-05	17.34	2	1776	0.988	0.779	0.788	0.999	1.7e-13	4.51	2	22	0.012	0.221	0.955	0.053	1995457	Bacteria;Proteobacteria;Gammaproteobacteria;Legionellales;Coxiellaceae;Coxiella;Coxiella burnetii
Cronobacter	CP027109.1	6e-67	2.65	22	287.8	0.755	0.719	0.849	0.891	0	4.5	22	93.5	0.245	0.281	0.679	0.594	4350614	Bacteria;Proteobacteria;Gammaproteobacteria;Enterobacterales;Enterobacteriaceae;Cronobacter;Cronobacter sakazakii
Cupriavidus	NC_008313.1	1.3e-59	2.55	14	282.4	0.545	0.415	0.573	0.753	0	4.24	16	133.5	0.294	0.32	0.694	0.639	6543877	Bacteria;Proteobacteria;Betaproteobacteria;Burkholderiales;Burkholderiaceae;Cupriavidus;Cupriavidus metallidurans
Cutibacterium	CP084017.1	7.8e-17	1.6	7	306.3	0.397	0.46	0.594	0.513	9.4e-46	2.32	10	143.8	0.311	0.311	0.512	0.511	2554716	Bacteria;Actinobacteria;Actinomycetia;Propionibacteriales;Propionibacteriaceae;Cutibacterium;Cutibacterium avidum
Dehalococcoides	NC_002936.3	7.2e-37	2.43	8	289.7	0.585	0.631	0.835	0.774	0	13.62	8	122.2	0.329	0.274	0.724	0.87	1337731	Bacteria;Chloroflexi;Dehalococcoidia;Dehalococcoidales;Dehalococcoidaceae;Dehalococcoides;Dehalococcoides mccartyi
Deinococcus	NZ_CP021081.1	5.3e-06	2.38	2	2439	0.909	0.251	0.264	0.96	4.4e-22	2.22	10	71	0.132	0.332	0.634	0.253	3881839	Bacteria;Deinococcus-Thermus;Deinococci;Deinococcales;Deinococcaceae;Deinococcus;Deinococcus peraridilitoris
Desulfovibrio	NC_002937.3	5e-35	2.47	12	336.5	0.655	0.379	0.476	0.824	0	77.63	12	93.8	0.183	0.083	0.432	0.946	1410056	Bacteria;Proteobacteria;Deltaproteobacteria;Desulfovibrionales;Desulfovibrionaceae;Desulfovibrio;Desulfovibrio trichonymphae
Dickeya	CP040816.1	0	2.94	18	291.4	0.638	0.588	0.772	0.838	0	3.8	16	215.6	0.42	0.307	0.537	0.733	5065613	Bacteria;Proteobacteria;Gammaproteobacteria;Enterobacterales;Pectobacteriaceae;Dickeya;Dickeya dadantii
Dolosigranulum	NZ_CP040408.1	1.1e-12	1.94	12	224.2	0.792	0.765	0.851	0.881	8.7e-50	3.76	12	59	0.208	0.235	0.562	0.497	2082055	Bacteria;Firmicutes;Bacilli;Lactobacillales;Carnobacteriaceae;Dolosigranulum;Dolosigranulum pigrum
Edwardsiella	CP047671.1	1.5e-46	2.94	16	297.8	0.769	0.648	0.765	0.907	0	5.03	16	76.6	0.198	0.266	0.744	0.554	3630639	Bacteria;Proteobacteria;Gammaproteobacteria;Enterobacterales;Hafniaceae;Edwardsiella;Edwardsiella ictaluri
Ehrlichia	NC_005295.2	7.9e-07	1.3	5	269	0.585	0.788	0.872	0.647	2.8e-26	2.57	5	127.3	0.415	0.212	0.33	0.646	1511004	Bacteria;Proteobacteria;Alphaproteobacteria;Rickettsiales;Anaplasmataceae;Ehrlichia;Ehrlichia ruminantium
Elizabethkingia	NZ_CP011059.1	0	3.98	18	235.6	0.566	0.396	0.586	0.838	0	3.71	14	225.9	0.422	0.319	0.552	0.73	4632013	Bacteria;Bacteroidetes;Flavobacteriia;Flavobacteriales;Weeksellaceae;Elizabethkingia;Elizabethkingia bruuniana
Enterobacter	CP056766.1	0	5.4	22	230.7	0.574	0.269	0.412	0.879	0	4.91	26	116.2	0.341	0.34	0.716	0.718	4974651	Bacteria;Proteobacteria;Gammaproteobacteria;Enterobacterales;Enterobacteriaceae;Enterobacter;Enterobacter hormaechei
Enterococcus	NZ_CP022930.1	4.3e-46	4.01	8	428.5	0.661	0.336	0.451	0.886	4.5e-53	2.61	9	208.8	0.322	0.33	0.566	0.553	4794392	Bacteria;Firmicutes;Bacilli;Lactobacillales;Enterococcaceae;Enterococcus;Enterococcus avium
Erwinia	NZ_LN907827.1	2.4e-41	2.18	17	250	0.597	0.5	0.639	0.763	0	2.97	14	166.6	0.348	0.333	0.586	0.613	4842717	Bacteria;Proteobacteria;Gammaproteobacteria;Enterobacterales;Erwiniaceae;Erwinia;Erwinia sp. E602
Erysipelothrix	NC_015601.1	3.3e-39	7.21	8	228	0.55	0.237	0.387	0.898	1.3e-79	16.13	4	188.5	0.228	0.097	0.353	0.826	2495108	Bacteria;Firmicutes;Erysipelotrichia;Erysipelotrichales;Erysipelotrichaceae;Erysipelothrix;Erysipelothrix larvae
Escherichia	NZ_AP022032.1	0	3.69	21	237.3	0.575	0.29	0.42	0.833	0	3.89	18	146.3	0.29	0.33	0.699	0.614	5645226	Bacteria;Proteobacteria;Gammaproteobacteria;Enterobacterales;Enterobacteriaceae;Escherichia;Escherichia coli
Flavobacterium	NZ_CP081492.1	5.7e-29	2.24	12	299	0.623	0.354	0.448	0.787	3.5e-35	2.22	14	125.4	0.305	0.347	0.562	0.493	3064238	Bacteria;Bacteroidetes;Flavobacteriia;Flavobacteriales;Flavobacteriaceae;Flavobacterium;Flavobacterium sp. CS20
Francisella	NC_006570.2	4.5e-12	1.87	2	383	0.231	0.31	0.483	0.359	4.3e-10	1.78	6	240.3	0.434	0.336	0.447	0.577	2197430	Bacteria;Proteobacteria;Gammaproteobacteria;Thiotrichales;Francisellaceae;Francisella;Francisella halioticida
Fusobacterium	NZ_CP024700.1	2.7e-38	2.5	12	144.2	0.345	0.294	0.484	0.569	8.8e-74	3.01	8	246.2	0.393	0.331	0.556	0.661	3839419	Bacteria;Fusobacteria;Fusobacteriia;Fusobacteriales;Fusobacteriaceae;Fusobacterium;Fusobacterium ulcerans
Geobacillus	NC_006510.1	1.7e-74	2.57	13	321.8	0.487	0.452	0.658	0.709	0	4.53	18	123.7	0.337	0.324	0.671	0.697	3815978	Bacteria;Firmicutes;Bacilli;Bacillales;Bacillaceae;Geobacillus;Geobacillus sp. 44B
Glaesserella	NC_011852.1	1.9e-34	2	8	305.8	0.597	0.613	0.767	0.747	3.8e-56	2.64	8	206.2	0.403	0.387	0.616	0.641	2384333	Bacteria;Proteobacteria;Gammaproteobacteria;Pasteurellales;Pasteurellaceae;Glaesserella;Glaesserella sp. 15-184
Gordonia	NZ_CP082859.1	0	2.7	17	239.9	0.405	0.346	0.554	0.648	0	3.19	22	125.1	0.291	0.342	0.666	0.567	3233079	Bacteria;Actinobacteria;Actinomycetia;Corynebacteriales;Gordoniaceae;Gordonia;Gordonia zhaorongruii
Haemophilus	NC_007146.2	2.2e-19	2.6	4	623.5	0.698	0.369	0.453	0.857	1.2e-47	3.06	4	224	0.251	0.314	0.634	0.506	1701311	Bacteria;Proteobacteria;Gammaproteobacteria;Pasteurellales;Pasteurellaceae;Haemophilus;[Haemophilus] ducreyi
Halomonas	NZ_CP018139.1	0	5.34	18	230.8	0.646	0.407	0.572	0.907	0	3.03	20	118.7	0.369	0.343	0.595	0.639	4358421	Bacteria;Proteobacteria;Gammaproteobacteria;Oceanospirillales;Halomonadaceae;Halomonas;Halomonas sp. SF2003
Helicobacter	NC_011333.1	5.3e-06	4.1	2	1335	0.926	0.329	0.348	0.981	9.5e-14	1.66	3	266.5	0.37	0.296	0.396	0.494	2620399	Bacteria;Proteobacteria;Epsilonproteobacteria;Campylobacterales;Helicobacteraceae;Helicobacter;Helicobacter bilis
Histophilus	NZ_CP018802.1	5.2e-14	1.72	6	459	0.763	0.823	0.914	0.847	9.1e-70	5.48	6	142.7	0.237	0.177	0.47	0.63	2183458	Bacteria;Proteobacteria;Gammaproteobacteria;Pasteurellales;Pasteurellaceae;Histophilus;Histophilus somni
Hymenobacter	NZ_CP006587.1	3.6e-25	1.82	6	866.3	0.638	0.24	0.287	0.762	3.6e-57	2.24	14	234	0.402	0.323	0.483	0.601	3777136	Bacteria;Bacteroidetes;Cytophagia;Cytophagales;Hymenobacteraceae;Hymenobacter;Hymenobacter sp. DG25A
Klebsiella	NZ_CP009872.1	0	3.74	26	186.8	0.482	0.355	0.572	0.777	0	3.96	23	149	0.325	0.335	0.677	0.656	5107633	Bacteria;Proteobacteria;Gammaproteobacteria;Enterobacterales;Enterobacteriaceae;Klebsiella;Klebsiella michiganensis
Kosakonia	NZ_CP014007.2	0	2.54	31	202.4	0.612	0.621	0.812	0.8	0	5.4	34	109.8	0.376	0.314	0.639	0.765	5817639	Bacteria;Proteobacteria;Gammaproteobacteria;Enterobacterales;Enterobacteriaceae;Kosakonia;Kosakonia radicincitans
Lacticaseibacillus	NC_013198.1	1.4e-46	2.81	10	301.6	0.558	0.412	0.576	0.78	0	4.31	12	164.5	0.365	0.32	0.625	0.712	3132522	Bacteria;Firmicutes;Bacilli;Lactobacillales;Lactobacillaceae;Lacticaseibacillus;Lacticaseibacillus zeae
Lactiplantibacillus	CP019348.1	4.6e-29	2.05	12	249	0.56	0.434	0.56	0.723	1.6e-74	3.03	12	172	0.387	0.318	0.54	0.656	3622107	Bacteria;Firmicutes;Bacilli;Lactobacillales;Lactobacillaceae;Lactiplantibacillus;Lactiplantibacillus pentosus
Lactobacillus	NZ_CP062068.1	9.2e-37	2.76	6	189.3	0.32	0.331	0.585	0.565	3.3e-32	2.27	6	156.3	0.264	0.34	0.578	0.449	3232830	Bacteria;Firmicutes;Bacilli;Lactobacillales;Lactobacillaceae;Lactobacillus;Lactobacillus sp. D1501
Lactococcus	NZ_CP032148.1	2.4e-12	2.02	6	539.7	0.709	0.316	0.371	0.831	4.9e-50	2.64	14	111	0.34	0.309	0.523	0.576	2394138	Bacteria;Firmicutes;Bacilli;Lactobacillales;Streptococcaceae;Lactococcus;Lactococcus piscium
Latilactobacillus	NZ_AP024685.1	2.6e-30	3.33	4	699	0.748	0.553	0.671	0.908	7e-55	3.31	4	236	0.253	0.339	0.708	0.528	2050232	Bacteria;Firmicutes;Bacilli;Lactobacillales;Lactobacillaceae;Latilactobacillus;Latilactobacillus sakei
Leclercia	NZ_CP013990.1	0	2.47	22	266.3	0.674	0.689	0.855	0.836	0	4.51	22	128.8	0.326	0.311	0.654	0.686	5057123	Bacteria;Proteobacteria;Gammaproteobacteria;Enterobacterales;Enterobacteriaceae;Leclercia;Leclercia adecarboxylata
Legionella	NZ_CP021256.1	0	10.51	12	322.2	0.607	0.334	0.519	0.942	0	3.31	16	158.1	0.347	0.325	0.597	0.638	2605876	Bacteria;Proteobacteria;Gammaproteobacteria;Legionellales;Legionellaceae;Legionella;Legionella geestiana
Leptospira	NC_004342.2	4.6e-24	1.55	11	385.2	0.574	0.586	0.69	0.676	1.4e-35	1.79	11	238.2	0.426	0.414	0.555	0.571	4105414	Bacteria;Spirochaetes;Spirochaetia;Leptospirales;Leptospiraceae;Leptospira;Leptospira tipperaryensis
Leptotrichia	NC_013192.1	6.8e-22	2.17	8	309.8	0.565	0.371	0.485	0.738	8.5e-47	2.46	7	258.2	0.471	0.32	0.466	0.686	2444904	Bacteria;Fusobacteria;Fusobacteriia;Fusobacteriales;Leptotrichiaceae;Leptotrichia;Leptotrichia sp. oral taxon 212
Leuconostoc	NC_015734.1	4.8e-51	4.9	12	191.8	0.642	0.459	0.642	0.898	3.8e-70	3.98	10	100.4	0.28	0.342	0.741	0.608	1590008	Bacteria;Firmicutes;Bacilli;Lactobacillales;Lactobacillaceae;Leuconostoc;Leuconostoc carnosum
Levilactobacillus	NC_008497.1	1.5e-39	2.55	10	255.4	0.598	0.527	0.698	0.791	0	4.48	10	127.4	0.298	0.251	0.553	0.655	2734129	Bacteria;Firmicutes;Bacilli;Lactobacillales;Lactobacillaceae;Levilactobacillus;Levilactobacillus zymae
Ligilactobacillus	NZ_CP020858.1	3e-37	2.88	11	162.2	0.558	0.433	0.609	0.784	0	6.73	10	85	0.244	0.216	0.607	0.684	2607423	Bacteria;Firmicutes;Bacilli;Lactobacillales;Lactobacillaceae;Ligilactobacillus;Ligilactobacillus acidipiscis
Limosilactobacillus	NZ_CP011536.1	4.3e-49	4.26	10	217.2	0.521	0.243	0.383	0.822	1e-64	3.25	14	91.1	0.306	0.358	0.688	0.588	1839488	Bacteria;Firmicutes;Bacilli;Lactobacillales;Lactobacillaceae;Limosilactobacillus;Limosilactobacillus gastricus
Listeria	CP011398.2	9.3e-71	2.84	8	316.2	0.422	0.41	0.656	0.675	0	3.89	10	223	0.372	0.324	0.606	0.698	3406292	Bacteria;Firmicutes;Bacilli;Bacillales;Listeriaceae;Listeria;Listeria weihenstephanensis
Lysinibacillus	CP045835.1	0	3.27	18	260.2	0.509	0.426	0.646	0.772	0	4.05	20	191.5	0.416	0.32	0.572	0.742	4142194	Bacteria;Firmicutes;Bacilli;Bacillales;Bacillaceae;Lysinibacillus;Lysinibacillus sp. SGAir0095
Lysobacter	NZ_CP029843.1	4.2e-38	3.05	14	322.3	0.665	0.326	0.42	0.859	1.2e-52	2.29	15	156.4	0.369	0.332	0.516	0.572	2768593	Bacteria;Proteobacteria;Gammaproteobacteria;Xanthomonadales;Xanthomonadaceae;Lysobacter;Lysobacter sp. CECT 30171
Macrococcus	NZ_CP083598.1	8.5e-55	3.66	12	258.5	0.686	0.62	0.803	0.889	0	5.18	12	111.7	0.296	0.335	0.775	0.686	2375477	Bacteria;Firmicutes;Bacilli;Bacillales;Staphylococcaceae;Macrococcus;Macrococcus bohemicus
Mammaliicoccus	NZ_CP022046.2	7.6e-60	5.52	8	468.2	0.708	0.462	0.607	0.93	0	5.34	6	230.7	0.262	0.291	0.727	0.654	2508018	Bacteria;Firmicutes;Bacilli;Bacillales;Staphylococcaceae;Mammaliicoccus;Mammaliicoccus fleurettii
Mannheimia	NC_020833.2	5.2e-36	2.1	12	197.3	0.467	0.472	0.655	0.647	0	3.52	12	152	0.359	0.347	0.64	0.664	2170385	Bacteria;Proteobacteria;Gammaproteobacteria;Pasteurellales;Pasteurellaceae;Mannheimia;Mannheimia pernigra
Marinobacter	NC_017506.1	0	6.01	22	200.2	0.546	0.372	0.598	0.879	0	4.99	20	146.7	0.364	0.339	0.689	0.741	4721802	Bacteria;Proteobacteria;Gammaproteobacteria;Pseudomonadales;Marinobacteraceae;Marinobacter;Marinobacter sp. CA1
Massilia	CP012640.2	0	2.88	20	288.6	0.566	0.363	0.507	0.79	0	2.75	25	148.2	0.349	0.346	0.591	0.596	7432405	Bacteria;Proteobacteria;Betaproteobacteria;Burkholderiales;Oxalobacteraceae;Massilia;Massilia sp. CCM 8941
Mesoplasma	NC_006055.1	5.9e-09	2.39	2	68	0.099	0.371	0.779	0.209	5.5e-08	2.43	2	510	0.746	0.475	0.559	0.877	908214	Bacteria;Tenericutes;Mollicutes;Entomoplasmatales;Entomoplasmataceae;Mesoplasma;Mesoplasma syrphidae
Mesorhizobium	NZ_CP045496.1	0	5.41	25	280.3	0.579	0.288	0.439	0.882	0	3.63	20	200.8	0.319	0.34	0.67	0.63	6109263	Bacteria;Proteobacteria;Alphaproteobacteria;Hyphomicrobiales;Phyllobacteriaceae;Mesorhizobium;Mesorhizobium sp. NIBR3
Methanosarcina	NZ_CP009503.1	4.1e-41	1.96	13	206.8	0.374	0.452	0.652	0.539	1.1e-31	1.93	9	417	0.628	0.339	0.413	0.765	3130228	Archaea;Euryarchaeota;Methanomicrobia;Methanosarcinales;Methanosarcinaceae;Methanosarcina;Methanosarcina thermophila
Methylobacterium	NZ_CP043538.1	0	4.86	24	264.6	0.527	0.359	0.574	0.844	0	7.03	30	164.5	0.41	0.274	0.554	0.83	7772460	Bacteria;Proteobacteria;Alphaproteobacteria;Hyphomicrobiales;Methylobacteriaceae;Methylobacterium;Methylobacterium nodulans
Microbacterium	NZ_CP031423.1	0	3.4	11	237.3	0.437	0.328	0.544	0.725	0	2.99	14	139.3	0.299	0.326	0.611	0.56	4599046	Bacteria;Actinobacteria;Actinomycetia;Micrococcales;Microbacteriaceae;Microbacterium;Microbacterium sp. No. 7
Moraxella	NZ_CP011158.1	7.4e-12	5.12	5	631.7	0.915	0.352	0.378	0.982	8e-39	2.24	11	135	0.391	0.329	0.496	0.589	2839913	Bacteria;Proteobacteria;Gammaproteobacteria;Moraxellales;Moraxellaceae;Moraxella;Moraxella bovis
Morganella	NC_020418.1	2.6e-49	2.11	12	395.5	0.687	0.651	0.78	0.823	0	4.21	10	175.4	0.254	0.215	0.498	0.589	3906921	Bacteria;Proteobacteria;Gammaproteobacteria;Enterobacterales;Morganellaceae;Morganella;Morganella morganii
Mucilaginibacter	NZ_CP032869.1	0	3.66	22	283.7	0.531	0.33	0.501	0.806	0	3.14	22	150	0.281	0.311	0.61	0.551	6044097	Bacteria;Bacteroidetes;Sphingobacteriia;Sphingobacteriales;Sphingobacteriaceae;Mucilaginibacter;Mucilaginibacter mali
Mycobacterium	NC_008611.1	1.6e-58	2.91	18	251.2	0.599	0.386	0.524	0.813	0	2.69	18	114.2	0.242	0.344	0.656	0.463	7595921	Bacteria;Actinobacteria;Actinomycetia;Corynebacteriales;Mycobacteriaceae;Mycobacterium;Mycobacterium dioxanotrophicus
Mycobacteroides	CU458896.1	0	3.41	13	571.3	0.697	0.568	0.723	0.887	0	3.42	16	150.5	0.245	0.3	0.644	0.525	5352395	Bacteria;Actinobacteria;Actinomycetia;Corynebacteriales;Mycobacteriaceae;Mycobacteroides;Mycobacteroides abscessus
Mycolicibacterium	NC_008726.1	0	3.57	34	170.4	0.453	0.294	0.484	0.747	0	2.95	24	123.1	0.245	0.327	0.653	0.49	5024249	Bacteria;Actinobacteria;Actinomycetia;Corynebacteriales;Mycobacteriaceae;Mycolicibacterium;Mycolicibacterium celeriflavum
Mycoplasma	NZ_CP007520.1	6.5e-11	2.29	4	70	0.19	0.404	0.743	0.35	1.5e-05	20.82	2	677	0.921	0.332	0.359	0.996	647830	Bacteria;Tenericutes;Mollicutes;Mycoplasmatales;Mycoplasmataceae;Mycoplasma;Mycoplasma sp. (ex Biomphalaria glabrata)
Mycoplasmopsis	NC_007294.1	4.2e-07	2.23	2	77	0.12	0.327	0.636	0.233	8.6e-05	1.56	2	355	0.553	0.53	0.631	0.659	963879	Bacteria;Tenericutes;Mollicutes;Mycoplasmatales;Mycoplasmataceae;Mycoplasmopsis;Mycoplasmopsis pulmonis
Neisseria	NC_011035.1	5e-24	2.91	8	340	0.494	0.192	0.287	0.74	7.1e-65	3.54	8	83	0.161	0.34	0.855	0.405	2419744	Bacteria;Proteobacteria;Betaproteobacteria;Neisseriales;Neisseriaceae;Neisseria;Neisseria shayeganii
Nocardia	NZ_AP017900.1	0	2.56	21	338.3	0.467	0.339	0.501	0.692	0	2.29	23	187.9	0.286	0.332	0.555	0.478	6194645	Bacteria;Actinobacteria;Actinomycetia;Corynebacteriales;Nocardiaceae;Nocardia;Nocardia cyriacigeorgica
Nocardioides	NZ_CP041091.1	0	2.77	14	221	0.402	0.314	0.507	0.65	5.7e-50	2.13	14	212.3	0.386	0.358	0.53	0.572	6220618	Bacteria;Actinobacteria;Actinomycetia;Propionibacteriales;Nocardioidaceae;Nocardioides;Nocardioides humi
Nostoc	NC_019684.1	3e-34	1.61	14	406.6	0.535	0.484	0.587	0.649	5.4e-67	2.24	20	127.1	0.215	0.325	0.574	0.38	8587404	Bacteria;Cyanobacteria;;Nostocales;Nostocaceae;Nostoc;Nostoc sp. UHCC 0702
Paenibacillus	NZ_CP043761.1	0	4.52	16	363.2	0.494	0.332	0.547	0.815	0	2.47	16	382.3	0.585	0.332	0.441	0.776	8101785	Bacteria;Firmicutes;Bacilli;Bacillales;Paenibacillaceae;Paenibacillus;Paenibacillus psychroresistens
Pandoraea	CP007506.3	0	3.26	22	216.8	0.523	0.4	0.598	0.781	0	5.12	18	80.6	0.159	0.272	0.843	0.492	4464185	Bacteria;Proteobacteria;Betaproteobacteria;Burkholderiales;Burkholderiaceae;Pandoraea;Pandoraea thiooxydans
Pantoea	CP086133.1	0	3.43	24	198.8	0.649	0.492	0.655	0.864	0	3.72	20	113.6	0.309	0.304	0.614	0.625	5008525	Bacteria;Proteobacteria;Gammaproteobacteria;Enterobacterales;Erwiniaceae;Pantoea;Pantoea sp. CCBC3-3-1
Parabacteroides	NC_009615.1	6e-53	2.37	26	173.2	0.589	0.483	0.633	0.773	0	4.01	18	130	0.306	0.217	0.452	0.639	6922303	Bacteria;Bacteroidetes;Bacteroidia;Bacteroidales;Tannerellaceae;Parabacteroides;Parabacteroides goldsteinii
Paraburkholderia	NC_018695.1	0	4.09	12	353.3	0.595	0.488	0.703	0.857	0	4.75	10	249	0.35	0.35	0.72	0.719	4926881	Bacteria;Proteobacteria;Betaproteobacteria;Burkholderiales;Burkholderiaceae;Paraburkholderia;Paraburkholderia edwinii
Paracoccus	NZ_CP065892.1	1.2e-49	4.1	12	330.3	0.673	0.377	0.502	0.894	4.3e-70	2.88	10	144.8	0.246	0.335	0.66	0.484	2171951	Bacteria;Proteobacteria;Alphaproteobacteria;Rhodobacterales;Rhodobacteraceae;Paracoccus;Paracoccus sp. H4-D09
Pasteurella	CP007205.2	9.6e-14	1.7	8	351.2	0.68	0.426	0.49	0.784	1.8e-20	2.1	10	207.4	0.502	0.414	0.559	0.679	2301649	Bacteria;Proteobacteria;Gammaproteobacteria;Pasteurellales;Pasteurellaceae;Pasteurella;Pasteurella atlantica
Pectobacterium	NC_004547.2	0	2.96	20	293.6	0.676	0.511	0.651	0.86	0	3.43	22	111.1	0.281	0.359	0.731	0.573	5208618	Bacteria;Proteobacteria;Gammaproteobacteria;Enterobacterales;Pectobacteriaceae;Pectobacterium;Pectobacterium parmentieri
Pediococcus	NZ_CP021484.1	4.1e-48	3.25	8	177.5	0.381	0.354	0.62	0.667	7.9e-53	5.36	8	260	0.558	0.334	0.521	0.871	2137091	Bacteria;Firmicutes;Bacilli;Lactobacillales;Lactobacillaceae;Pediococcus;Pediococcus inopinatus
Phaeobacter	NC_018286.1	9.9e-47	2.39	22	228.5	0.722	0.688	0.82	0.861	0	3.64	22	87.8	0.278	0.312	0.656	0.583	4061725	Bacteria;Proteobacteria;Alphaproteobacteria;Rhodobacterales;Roseobacteraceae;Phaeobacter;Phaeobacter gallaeciensis
Phocaeicola	NZ_CP011531.1	0	2.6	21	158	0.394	0.348	0.555	0.628	0	3.92	16	106	0.211	0.287	0.696	0.512	4113613	Bacteria;Bacteroidetes;Bacteroidia;Bacteroidales;Bacteroidaceae;Phocaeicola;Phocaeicola coprophilus
Piscirickettsia	NZ_CP012413.1	2.3e-05	1.24	8	312.5	0.426	0.714	0.803	0.48	3.3e-15	1.79	8	420.2	0.574	0.286	0.353	0.707	3218154	Bacteria;Proteobacteria;Gammaproteobacteria;Thiotrichales;Piscirickettsiaceae;Piscirickettsia;Piscirickettsia salmonis
Planococcus	NZ_CP016540.2	0	4.1	14	223.3	0.504	0.411	0.658	0.806	0	4.86	14	141.1	0.318	0.334	0.728	0.694	3718896	Bacteria;Firmicutes;Bacilli;Bacillales;Planococcaceae;Planococcus;Planococcus lenghuensis
Polaribacter	NZ_CP047026.1	4.8e-46	2.06	10	450.2	0.524	0.418	0.553	0.695	0	3.2	18	114.4	0.333	0.337	0.622	0.615	3254403	Bacteria;Bacteroidetes;Flavobacteriia;Flavobacteriales;Flavobacteriaceae;Polaribacter;Polaribacter sp. BM10
Polynucleobacter	NZ_CP061310.1	5.5e-47	6.1	7	306.5	0.647	0.321	0.456	0.918	3.7e-66	3.81	8	148	0.312	0.323	0.655	0.634	1785745	Bacteria;Proteobacteria;Betaproteobacteria;Burkholderiales;Burkholderiaceae;Polynucleobacter;Polynucleobacter sp. MWH-Spelu-300-X4
Porphyromonas	NC_002950.2	4.1e-18	2.14	6	516.3	0.824	0.77	0.85	0.909	8.6e-64	4.01	6	110	0.176	0.23	0.603	0.461	2411481	Bacteria;Bacteroidetes;Bacteroidia;Bacteroidales;Porphyromonadaceae;Porphyromonas;Porphyromonas gingivalis
Prevotella	NZ_CP072339.1	2.5e-13	2.29	4	706.5	0.793	0.291	0.33	0.898	9.6e-25	2.13	8	198.8	0.446	0.331	0.469	0.632	3619559	Bacteria;Bacteroidetes;Bacteroidia;Bacteroidales;Prevotellaceae;Prevotella;Prevotella ruminicola
Priestia	NC_014019.1	0	4.94	5	680.7	0.406	0.285	0.542	0.771	0	6.27	8	405.6	0.403	0.202	0.405	0.809	6468885	Bacteria;Firmicutes;Bacilli;Bacillales;Bacillaceae;Priestia;Priestia megaterium
Propionibacterium	NC_014215.1	8.1e-35	2.43	4	661	0.595	0.503	0.66	0.782	7.9e-59	6.77	4	424.5	0.382	0.157	0.331	0.807	3044331	Bacteria;Actinobacteria;Actinomycetia;Propionibacteriales;Propionibacteriaceae;Propionibacterium;Propionibacterium australiense
Proteus	NC_010554.1	2.9e-55	2.47	18	248	0.626	0.508	0.653	0.805	0	3.33	18	131.4	0.332	0.345	0.648	0.623	4433346	Bacteria;Proteobacteria;Gammaproteobacteria;Enterobacterales;Morganellaceae;Proteus;Proteus sp. NMG38-2
Providencia	NZ_AP022374.1	0	3.62	24	200.8	0.629	0.45	0.615	0.86	0	3.18	18	137.7	0.324	0.336	0.626	0.603	3930807	Bacteria;Proteobacteria;Gammaproteobacteria;Enterobacterales;Morganellaceae;Providencia;Providencia alcalifaciens
Pseudoalteromonas	NZ_CP023396.1	1.6e-36	3.08	16	252.1	0.687	0.368	0.467	0.871	1.1e-51	2.4	18	89.1	0.273	0.338	0.586	0.474	5187005	Bacteria;Proteobacteria;Gammaproteobacteria;Alteromonadales;Pseudoalteromonadaceae;Pseudoalteromonas;Pseudoalteromonas atlantica
Pseudomonas	NZ_CP009290.1	0	4.23	18	331.4	0.508	0.322	0.516	0.814	0	3.12	18	222.1	0.34	0.335	0.607	0.616	4226320	Bacteria;Proteobacteria;Gammaproteobacteria;Pseudomonadales;Pseudomonadaceae;Pseudomonas;Pseudomonas sp. OIL-1
Psychrobacter	CP022043.2	1.5e-33	2.41	10	326	0.661	0.531	0.663	0.824	6.7e-66	2.88	11	149.7	0.364	0.361	0.617	0.622	3696886	Bacteria;Proteobacteria;Gammaproteobacteria;Moraxellales;Moraxellaceae;Psychrobacter;Psychrobacter arenosus
Ralstonia	CP011997.1	7.1e-49	2.26	16	226.6	0.568	0.475	0.625	0.749	0	3.68	18	118.8	0.335	0.339	0.658	0.65	3921238	Bacteria;Proteobacteria;Betaproteobacteria;Burkholderiales;Burkholderiaceae;Ralstonia;Ralstonia insidiosa
Raoultella	AP022438.1	0	2.33	27	230.3	0.64	0.629	0.792	0.805	0	3.18	27	139.8	0.36	0.371	0.66	0.642	5266426	Bacteria;Proteobacteria;Gammaproteobacteria;Enterobacterales;Enterobacteriaceae;Raoultella;Raoultella electrica
Rhizobium	NZ_CP013630.1	0	4.14	22	227.7	0.576	0.345	0.508	0.849	0	3.45	22	88.5	0.224	0.335	0.746	0.499	4754916	Bacteria;Proteobacteria;Alphaproteobacteria;Hyphomicrobiales;Rhizobiaceae;Rhizobium;Rhizobium sp. ACO-34A
Rhodococcus	NZ_CP064065.1	0	4.29	13	437.8	0.49	0.331	0.544	0.805	0	2.93	24	150.9	0.337	0.341	0.604	0.598	3723718	Bacteria;Actinobacteria;Actinomycetia;Corynebacteriales;Nocardiaceae;Rhodococcus;Rhodococcus sp. X156
Rickettsia	NC_017058.1	0.0016	6.86	2	1129	0.975	0.463	0.473	0.996	0.0016	5.16	2	1113	0.961	0.333	0.344	0.992	1378618	Bacteria;Proteobacteria;Alphaproteobacteria;Rickettsiales;Rickettsiaceae;Rickettsia;Rickettsia endosymbiont of Bemisia tabaci
Riemerella	NC_018609.1	1.3e-28	3.39	10	335.2	0.803	0.655	0.761	0.933	0	4.41	10	81.2	0.195	0.282	0.749	0.516	2449442	Bacteria;Bacteroidetes;Flavobacteriia;Flavobacteriales;Weeksellaceae;Riemerella;Riemerella anatipestifer
Rothia	NZ_CP054018.1	1.3e-27	2.2	6	334.7	0.477	0.353	0.494	0.668	9.5e-42	2.88	10	149.5	0.284	0.258	0.485	0.534	2283079	Bacteria;Actinobacteria;Actinomycetia;Micrococcales;Micrococcaceae;Rothia;Rothia mucilaginosa
Saccharolobus	CP050869.1	7.5e-44	2.07	6	582.7	0.631	0.727	0.898	0.78	0	5.56	6	341.3	0.369	0.273	0.566	0.765	3034024	Archaea;Crenarchaeota;Thermoprotei;Sulfolobales;Sulfolobaceae;Saccharolobus;Saccharolobus solfataricus
Salmonella	CP007280.2	4.9e-53	2.41	21	239.5	0.603	0.404	0.527	0.786	0	2.78	24	108	0.297	0.335	0.61	0.54	5395280	Bacteria;Proteobacteria;Gammaproteobacteria;Enterobacterales;Enterobacteriaceae;Salmonella;Salmonella enterica
Serratia	NZ_CP012097.1	0	5.33	24	207.2	0.51	0.299	0.497	0.847	0	4.43	26	137.3	0.366	0.334	0.657	0.719	4971756	Bacteria;Proteobacteria;Gammaproteobacteria;Enterobacterales;Yersiniaceae;Serratia;Serratia sp. ATCC 39006
Shewanella	NZ_CP046378.1	0	2.82	22	168.1	0.432	0.323	0.509	0.682	7.4e-68	2.46	24	144.1	0.404	0.335	0.519	0.625	6449204	Bacteria;Proteobacteria;Gammaproteobacteria;Alteromonadales;Shewanellaceae;Shewanella;Shewanella psychropiezotolerans
Shigella	NC_004741.1	2e-37	2.07	16	249.6	0.521	0.432	0.574	0.693	2e-58	2.53	20	156.1	0.408	0.337	0.526	0.635	4948013	Bacteria;Proteobacteria;Gammaproteobacteria;Enterobacterales;Enterobacteriaceae;Shigella;Shigella flexneri
Sinorhizobium	NC_009636.1	5.5e-51	3.25	16	326.5	0.748	0.555	0.673	0.906	0	4.13	12	148.7	0.256	0.262	0.601	0.586	4528967	Bacteria;Proteobacteria;Alphaproteobacteria;Hyphomicrobiales;Rhizobiaceae;Sinorhizobium;Sinorhizobium sp. BG8
Sphingobacterium	NZ_CP068086.1	0	6.85	22	204.1	0.444	0.322	0.613	0.845	0	9.22	20	122	0.241	0.204	0.63	0.746	7251189	Bacteria;Bacteroidetes;Sphingobacteriia;Sphingobacteriales;Sphingobacteriaceae;Sphingobacterium;Sphingobacterium sp. DR205
Sphingobium	NZ_CP005083.1	0	8.86	16	285.4	0.562	0.39	0.638	0.919	0	6.74	14	260.6	0.449	0.347	0.654	0.846	2669660	Bacteria;Proteobacteria;Alphaproteobacteria;Sphingomonadales;Sphingomonadaceae;Sphingobium;Sphingobium sp. EP60837
Sphingomonas	NZ_CP019511.1	0	4.18	20	228.8	0.601	0.327	0.469	0.863	3.5e-49	2.18	14	175.9	0.324	0.323	0.509	0.51	6205897	Bacteria;Proteobacteria;Alphaproteobacteria;Sphingomonadales;Sphingomonadaceae;Sphingomonas;Sphingomonas sanxanigenens
Sphingopyxis	NZ_CP012199.1	0	4.76	20	231.1	0.54	0.451	0.709	0.848	0	4.47	22	148.1	0.381	0.352	0.678	0.733	2533041	Bacteria;Proteobacteria;Alphaproteobacteria;Sphingomonadales;Sphingomonadaceae;Sphingopyxis;Sphingopyxis sp. LPB0140
Spiroplasma	NZ_CP012622.1	2.5e-23	4.99	2	686	0.677	0.385	0.519	0.913	3.2e-22	2.48	2	324	0.32	0.422	0.71	0.539	1414935	Bacteria;Tenericutes;Mollicutes;Entomoplasmatales;Spiroplasmataceae;Spiroplasma;Spiroplasma endosymbiont of 'Nebria riversi'
Staphylococcus	NC_017340.1	2.8e-69	6.19	6	524.3	0.592	0.316	0.48	0.9	0	3.7	8	143	0.215	0.332	0.776	0.503	2896994	Bacteria;Firmicutes;Bacilli;Bacillales;Staphylococcaceae;Staphylococcus;Staphylococcus sp. MI 10-1553
Stenotrophomonas	NZ_AP024684.1	0	5.18	18	312	0.681	0.394	0.531	0.917	0	3.92	13	159.3	0.232	0.326	0.762	0.542	4090129	Bacteria;Proteobacteria;Gammaproteobacteria;Xanthomonadales;Xanthomonadaceae;Stenotrophomonas;Stenotrophomonas sp. CW117
Streptococcus	NC_008532.1	1.9e-13	1.66	7	271	0.499	0.376	0.469	0.623	4.9e-15	2.44	6	39.3	0.072	0.33	0.729	0.16	2492900	Bacteria;Firmicutes;Bacilli;Lactobacillales;Streptococcaceae;Streptococcus;Streptococcus gallolyticus
Streptomyces	NZ_CP070373.1	0	8.49	11	738.3	0.619	0.334	0.502	0.933	0	3.56	9	614.2	0.429	0.332	0.564	0.728	11936683	Bacteria;Actinobacteria;Actinomycetia;Streptomycetales;Streptomycetaceae;Streptomyces;Streptomyces bingchenggensis
Sulcia	NZ_CP029010.1	2.6e-06	2.84	2	46	0.192	0.321	0.674	0.403	1	1	1	163	1	0.429	0.429	1	142117	Bacteria;Bacteroidetes;Flavobacteriia;Flavobacteriales;;Sulcia;Sulcia muelleri
Sulfitobacter	NZ_CP018076.1	1.6e-59	2.76	18	229.8	0.566	0.388	0.537	0.783	0	3.24	20	107.3	0.294	0.345	0.674	0.574	2928325	Bacteria;Proteobacteria;Alphaproteobacteria;Rhodobacterales;Roseobacteraceae;Sulfitobacter;Sulfitobacter sp. B30-2
Sulfolobus	NC_012588.1	2.3e-66	3.01	4	612	0.457	0.378	0.593	0.717	0	3.79	6	324	0.363	0.298	0.561	0.684	2789526	Archaea;Crenarchaeota;Thermoprotei;Sulfolobales;Sulfolobaceae;Sulfolobus;Sulfolobus sp. S-194
Synechococcus	NZ_CP039373.1	8.1e-33	3.8	8	523.8	0.712	0.276	0.35	0.904	2e-51	2.43	13	153.1	0.364	0.371	0.593	0.582	3510253	Bacteria;Cyanobacteria;;Synechococcales;Synechococcaceae;Synechococcus;Synechococcus sp. PCC 7502
Thermococcus	NZ_CP007140.1	2.4e-20	2.59	10	276.4	0.676	0.37	0.462	0.844	6.9e-31	2.4	10	69.4	0.17	0.328	0.637	0.329	1522818	Archaea;Euryarchaeota;Thermococci;Thermococcales;Thermococcaceae;Thermococcus;Thermococcus sp. P6
Thermotoga	NC_000853.1	2.5e-11	1.59	8	299.2	0.665	0.766	0.875	0.759	1.2e-41	3.58	8	151	0.335	0.234	0.449	0.644	1869610	Bacteria;Thermotogae;Thermotogae;Thermotogales;Thermotogaceae;Thermotoga;Thermotoga maritima
Thermus	NC_005835.1	3.9e-08	1.94	5	580.7	0.899	0.622	0.654	0.945	9.9e-27	3.21	4	90	0.093	0.225	0.6	0.247	2447659	Bacteria;Deinococcus-Thermus;Deinococci;Thermales;Thermaceae;Thermus;Thermus caldilimi
Treponema	NZ_CP027018.1	6.4e-31	2.37	13	199.1	0.558	0.365	0.491	0.749	1.1e-72	7.12	8	127.2	0.204	0.113	0.358	0.645	3077465	Bacteria;Spirochaetes;Spirochaetia;Spirochaetales;Treponemataceae;Treponema;Treponema pedis
Trueperella	NZ_CP007003.1	4.5e-35	2.23	8	282	0.569	0.574	0.753	0.746	3.6e-48	2.68	8	213.8	0.431	0.426	0.662	0.67	2043249	Bacteria;Actinobacteria;Actinomycetia;Actinomycetales;Actinomycetaceae;Trueperella;Trueperella bialowiezensis
Variovorax	NC_014931.1	0	3.28	38	155.7	0.497	0.343	0.528	0.764	0	3.48	28	120.3	0.283	0.254	0.518	0.578	6724882	Bacteria;Proteobacteria;Betaproteobacteria;Burkholderiales;Comamonadaceae;Variovorax;Variovorax sp. WDL1
Vibrio	NZ_CP020427.2	2.8e-40	3.15	7	590.3	0.609	0.28	0.382	0.83	0	3.5	12	141.5	0.292	0.333	0.674	0.59	3817659	Bacteria;Proteobacteria;Gammaproteobacteria;Vibrionales;Vibrionaceae;Vibrio;Vibrio spartinae
Weissella	NZ_CP027563.1	1.4e-28	2.24	9	187.2	0.384	0.316	0.479	0.583	4.3e-43	3.31	10	132.6	0.34	0.226	0.419	0.63	3020651	Bacteria;Firmicutes;Bacilli;Lactobacillales;Lactobacillaceae;Weissella;Weissella cryptocerci
Wolbachia	NC_021084.1	7.6e-05	1.52	2	745	0.659	0.412	0.466	0.746	2.6e-10	1.93	2	485	0.429	0.327	0.452	0.592	1801626	Bacteria;Proteobacteria;Alphaproteobacteria;Rickettsiales;Anaplasmataceae;Wolbachia;Wolbachia endosymbiont of Folsomia candida
Xanthomonas	NC_022541.1	2.4e-54	3.35	18	231.9	0.589	0.259	0.364	0.828	0	2.87	20	161.5	0.41	0.331	0.538	0.666	5233349	Bacteria;Proteobacteria;Gammaproteobacteria;Xanthomonadales;Xanthomonadaceae;Xanthomonas;Xanthomonas sp. GW
Xylella	NC_002488.3	7.2e-41	3.25	10	335.4	0.742	0.613	0.746	0.903	5.1e-67	3.03	10	116.8	0.258	0.387	0.771	0.514	2487451	Bacteria;Proteobacteria;Gammaproteobacteria;Xanthomonadales;Xanthomonadaceae;Xylella;Xylella fastidiosa
Yersinia	NC_008150.1	0	5.55	18	260	0.601	0.348	0.517	0.893	0	3.08	20	138.9	0.357	0.332	0.587	0.63	5000678	Bacteria;Proteobacteria;Gammaproteobacteria;Enterobacterales;Yersiniaceae;Yersinia;Yersinia frederiksenii
Zymomonas	NC_006526.2	1.7e-06	1.39	8	254.2	0.589	0.811	0.917	0.665	3.7e-33	4.12	8	177.8	0.411	0.189	0.34	0.742	2058737	Bacteria;Proteobacteria;Alphaproteobacteria;Sphingomonadales;Zymomonadaceae;Zymomonas;Zymomonas mobilis
