## Supplementary table 2 for "Long range segmentation of prokaryotic genomes by gene age and functionality"

### Sheet: Sheet2
# GCF_000022445.1	NC_012726.1	2665	2586647	Sulfolobus islandicus REY15A
	LKP	non-LKP
Ancient	308	703
Intermediate	97	769
Young	37	751
GCF_000750555.1	NZ_CP009273.1	4186	4631469	Escherichia coli K-12 sub. BW25113
	LKP	non-LKP
Ancient	245	1079
Intermediate	82	1643
Young	24	1113
