## Supplementary table 3 for "Long range segmentation of prokaryotic genomes by gene age and functionality"

### Sheet: Sheet1
genus	chromosome GenBank ID		chi2 p-value of segmentation	relative enrichment of tagged genes in enriched segments	no. of segments	average length of entriched segment	fraction of chromosome in enriched segments	density of tagged genes on chromosome	density of tagged genes in enriched segments	fraction of tagged genes in enriched segments
Sulfolobus	NC_012726.1	LKP	0	8.62	6	335.3	0.377	0.166	0.369	0.839
Sulfolobus	NC_012726.1	LACA	1.6e-60	2.85	6	341.7	0.385	0.379	0.63	0.64
Sulfolobus	NC_012726.1	DAFS ancestor	5.3e-78	3.24	6	315	0.355	0.367	0.663	0.64
Sulfolobus	NC_012726.1	ancient	2.3e-71	3.17	6	394.7	0.444	0.379	0.612	0.717
Sulfolobus	NC_012726.1	young	0	4.31	8	200.5	0.301	0.296	0.638	0.65
genus	chromosome GenBank ID		chi2 p-value of segmentation	relative enrichment of tagged genes in enriched segments	no. of segments	average length of entriched segment	fraction of chromosome in enriched segments	density of tagged genes on chromosome	density of tagged genes in enriched segments	fraction of tagged genes in enriched segments
Escherichia	NZ_CP009273	LKP	0	5.7	14	85.4	0.143	0.084	0.286	0.487
Escherichia	NZ_CP009273	LBCA	2.5e-25	1.57	11	245.8	0.352	0.317	0.415	0.461
Escherichia	NZ_CP009273	Pseudomonadota ancestor	1.9e-23	1.72	13	156.8	0.225	0.394	0.583	0.333
Escherichia	NZ_CP009273	ancient	5.6e-66	3.81	16	347.8	0.665	0.316	0.42	0.883
Escherichia	NZ_CP009273	young	0	4.13	20	110.9	0.265	0.272	0.613	0.598
