## Supplementary table 4 for "Long range segmentation of prokaryotic genomes by gene age and functionality"

### Sheet: ancient
# GCF_000189555.1	NC_017276.1	2532	2522992	Sulfolobus islandicus REY15A
	from	to	domain	no. of genes	no. of ancient genes	density	segment class
all:				2532	999	0.39455				no. of genes	no. of ancient genes	density
1	243	703	B	461	83	0.180043	low		A	1235	675	0.546559
2	704	714	A	11	0	0	low		B	1297	324	0.249807
3	715	987	B	273	79	0.289377	low				enrichment:	2.18792
4	988	1842	A	855	507	0.592982	HIGH
5	1843	2405	B	563	162	0.287744	low
6	2406	242	A	369	168	0.455285	HIGH
# GCF_000005845.2	NC_000913.3	4278	4641652	Escherichia coli K-12 sub. MG1655
	from	to	domain	no. of genes	no. of ancient genes	density	segment class
all:				4278	1324	0.30949
1	43	549	NS-R	507	150	0.295858	low		HIGH	2831	985	0.347934
2	550	1119	R	570	186	0.326316	HIGH		low	1447	339	0.234278
3	1120	2059	TER	940	189	0.201064	low				enrichment:	1.48513
4	2060	2688	L	629	210	0.333863	HIGH
5	2689	3498	NS-L	810	310	0.382716	HIGH
6	3499	42	ORI	822	279	0.339416	HIGH

### Sheet: young
# GCF_000189555.1	NC_017276.1	2532	2522992	Sulfolobus islandicus REY15A
	from	to	domain	no. of genes	no. of young genes	density	segment class
all:				2532	722	0.28515				no. of genes	no. of young genes	density
1	243	703	B	461	217	0.470716	HIGH		A	1235	195	0.157895
2	704	714	A	11	8	0.727273	HIGH		B	1297	527	0.406322
3	715	987	B	273	130	0.47619	HIGH				enrichment:	2.57337
4	988	1842	A	855	121	0.14152	low
5	1843	2405	B	563	180	0.319716	HIGH
6	2406	242	A	369	66	0.178862	low
# GCF_000005845.2	NC_000913.3	4278	4641652	Escherichia coli K-12 sub. MG1655
	from	to	domain	no. of genes	no. of young genes	density	segment class
all:				4278	1223	0.285881				no. of genes	no. of young genes	density
1	43	549	NS-R	507	188	0.370809	HIGH		HIGH	1447	546	0.377332
2	550	1119	R	570	105	0.184211	low		low	2831	677	0.239138
3	1120	2059	TER	940	358	0.380851	HIGH				enrichment:	1.57788
4	2060	2688	L	629	156	0.248013	low
5	2689	3498	NS-L	810	212	0.261728	low
6	3499	42	ORI	822	204	0.248175	low
