## Supplementary table 6 for "Long range segmentation of prokaryotic genomes by gene age and functionality"

### Sheet: Sheet1
			simulated chromosomes, protected genes								real chromosomes, ancient genes
genus	chromosome GenBank ID	run	chi2 p-value of segmentation	relative enrichment of tagged genes in enriched segments	no. of segments	average leght of entriched segment	fraction of chromosome in enriched segments	density of tagged genes on chromosome	density of tagged genes in enriched segments	fraction of tagged genes in enriched segments	chi2 p-value of segmentation	relative enrichment of tagged genes in enriched segments	no. of segments	average leght of entriched segment	fraction of chromosome in enriched segments	density of tagged genes on chromosome	density of tagged genes in enriched segments	fraction of tagged genes in enriched segments	genome length	taxonomy
Acetobacter	NZ_CP021922.1	an.1	6.8e-18	1.82	8	299.2	0.455	0.349	0.463	0.603	2.7e-79	4.85	8	351.2	0.534	0.349	0.554	0.848	3725037	Bacteria;Proteobacteria;Alphaproteobacteria;Rhodospirillales;Acetobacteraceae;Acetobacter;Acetobacter aceti
Achromobacter	NZ_CP014065.1	an.1	1.3e-26	1.75	14	597.9	0.719	0.437	0.497	0.817	0	5.3	30	239.7	0.618	0.437	0.634	0.895	7010850	Bacteria;Proteobacteria;Betaproteobacteria;Burkholderiales;Alcaligenaceae;Achromobacter;Achromobacter denitrificans
Acidovorax	NC_008782.1	an.1	2e-14	1.43	9	520.4	0.648	0.386	0.432	0.725	0	4.22	16	328.6	0.655	0.386	0.525	0.889	4206721	Bacteria;Proteobacteria;Betaproteobacteria;Burkholderiales;Comamonadaceae;Acidovorax;Acidovorax antarcticus
Acinetobacter	NZ_CP010397.1	an.1	1e-11	1.97	9	629.4	0.88	0.339	0.36	0.935	1.1e-68	3.45	12	330	0.553	0.339	0.496	0.81	4509124	Bacteria;Proteobacteria;Gammaproteobacteria;Moraxellales;Moraxellaceae;Acinetobacter;Acinetobacter bereziniae
Actinobacillus	NC_009053.1	an.1	0.0002	1.87	2	54	0.027	0.365	0.667	0.049	1.6e-16	1.9	7	375.8	0.743	0.365	0.416	0.846	1837244	Bacteria;Proteobacteria;Gammaproteobacteria;Pasteurellales;Pasteurellaceae;Actinobacillus;Actinobacillus delphinicola
Actinomyces	NZ_CP063989.1	an.1	0.00025	2.17	2	28	0.012	0.368	0.786	0.026	1e-34	2.23	8	224.2	0.384	0.368	0.557	0.582	2419502	Bacteria;Actinobacteria;Actinomycetia;Actinomycetales;Actinomycetaceae;Actinomyces;Actinomyces marmotae
Aeromonas	CP007518.2	an.1	1.2e-24	1.59	12	275.2	0.405	0.283	0.363	0.52	3.2e-55	2.46	20	152.9	0.375	0.283	0.449	0.596	5206375	Bacteria;Proteobacteria;Gammaproteobacteria;Aeromonadales;Aeromonadaceae;Aeromonas;Aeromonas sanarellii
Aggregatibacter	CP001733.2	an.1	0.0017	1.38	3	863.5	0.914	0.627	0.642	0.936	3e-13	1.75	10	277.2	0.733	0.627	0.708	0.828	2367908	Bacteria;Proteobacteria;Gammaproteobacteria;Pasteurellales;Pasteurellaceae;Aggregatibacter;Aggregatibacter actinomycetemcomitans
Agrobacterium	NZ_CP026924.1	an.1	0.00093	1.39	2	168	0.057	0.477	0.649	0.077	7.3e-43	3.79	16	277.2	0.752	0.477	0.584	0.92	4013078	Bacteria;Proteobacteria;Alphaproteobacteria;Hyphomicrobiales;Rhizobiaceae;Agrobacterium;Agrobacterium rhizogenes
Akkermansia	NC_010655.1	an.1	2.4e-08	1.5	10	307.8	0.722	0.66	0.727	0.795	2e-09	1.56	4	894	0.838	0.66	0.7	0.89	3212887	Bacteria;Verrucomicrobia;Verrucomicrobiae;Verrucomicrobiales;Akkermansiaceae;Akkermansia;Akkermansia muciniphila
Alcaligenes	NZ_CP013119.1	an.1	3.2e-06	1.24	9	436	0.58	0.682	0.741	0.63	2.8e-34	1.72	16	264	0.562	0.682	0.836	0.688	4351468	Bacteria;Proteobacteria;Betaproteobacteria;Burkholderiales;Alcaligenaceae;Alcaligenes;Alcaligenes faecalis
Aliarcobacter	NC_017187.1	an.1	0.0014	1.33	2	1792	0.83	0.504	0.526	0.867	2.8e-21	1.84	10	223.8	0.519	0.504	0.646	0.665	2336659	Bacteria;Proteobacteria;Epsilonproteobacteria;Campylobacterales;Arcobacteraceae;Aliarcobacter;Aliarcobacter cibarius
Alteromonas	NC_019393.1	an.1	2.2e-13	1.26	6	615	0.314	0.342	0.399	0.367	0	4.63	22	226.5	0.637	0.342	0.478	0.89	4934803	Bacteria;Proteobacteria;Gammaproteobacteria;Alteromonadales;Alteromonadaceae;Alteromonas;Alteromonas sp. RKMC-009
Amycolatopsis	NZ_CP017780.1	an.1	0.00047	2.19	2	8290	0.986	0.356	0.359	0.994	0	4.92	24	395.1	0.564	0.356	0.546	0.864	9796944	Bacteria;Actinobacteria;Actinomycetia;Pseudonocardiales;Pseudonocardiaceae;Amycolatopsis;Amycolatopsis sp. FDAARGOS 1241
Arthrobacter	NZ_AP024647.1	an.1	3.2e-25	2.27	12	120.2	0.347	0.32	0.503	0.547	3.2e-79	5.4	4	482	0.464	0.32	0.567	0.824	3846272	Bacteria;Actinobacteria;Actinomycetia;Micrococcales;Micrococcaceae;Arthrobacter;Arthrobacter sp. YC-RL1
Azospirillum	NC_016622.1	an.1	0.00021	1.1	5	753	0.553	0.597	0.622	0.576	1.3e-24	2.36	12	365.3	0.804	0.597	0.673	0.907	3311395	Bacteria;Proteobacteria;Alphaproteobacteria;Rhodospirillales;Azospirillaceae;Azospirillum;Azospirillum sp. B510
Bacillus	NC_006322.1	an.1	4.9e-15	1.77	10	621.2	0.745	0.333	0.374	0.838	0	2.62	14	261	0.376	0.333	0.543	0.612	3969553	Bacteria;Firmicutes;Bacilli;Bacillales;Bacillaceae;Bacillus;Bacillus sp. M4U3P1
Bacteroides	NZ_CP044428.1	an.1	5.8e-18	1.46	8	443.2	0.416	0.335	0.411	0.51	0	2.95	20	235.7	0.497	0.335	0.501	0.745	7084828	Bacteria;Bacteroidetes;Bacteroidia;Bacteroidales;Bacteroidaceae;Bacteroides;Bacteroides cellulosilyticus
Bartonella	NZ_LR134527.1	an.1	1.9e-05	1.72	2	118	0.074	0.358	0.585	0.121	9.1e-26	3.9	10	212	0.666	0.358	0.476	0.886	3368120	Bacteria;Proteobacteria;Alphaproteobacteria;Hyphomicrobiales;Bartonellaceae;Bartonella;Bartonella sp. HY038
Bifidobacterium	NZ_CP021553.1	an.1	8e-10	1.73	6	313.3	0.467	0.316	0.407	0.603	2.8e-31	2.46	11	144.6	0.36	0.316	0.509	0.58	2822354	Bacteria;Actinobacteria;Actinomycetia;Bifidobacteriales;Bifidobacteriaceae;Bifidobacterium;Bifidobacterium subtile
Bordetella	NZ_CP085969.1	an.1	8.4e-27	1.68	12	361.7	0.597	0.35	0.418	0.713	4e-61	2.75	20	182.1	0.501	0.35	0.512	0.734	6167536	Bacteria;Proteobacteria;Betaproteobacteria;Burkholderiales;Alcaligenaceae;Bordetella;Bordetella genomosp. 8
Bradyrhizobium	NC_004463.1	an.1	5.4e-07	1.73	4	114	0.014	0.334	0.57	0.024	0	6.52	34	267.7	0.593	0.334	0.509	0.905	10014235	Bacteria;Proteobacteria;Alphaproteobacteria;Hyphomicrobiales;Bradyrhizobiaceae;Bradyrhizobium;Bradyrhizobium sp. 6(2017)
Brevibacillus	NZ_CP032410.1	an.1	9.7e-21	1.87	10	96	0.098	0.373	0.644	0.168	0	4.56	18	268.6	0.492	0.373	0.619	0.815	5490698	Bacteria;Firmicutes;Bacilli;Bacillales;Paenibacillaceae;Brevibacillus;Brevibacillus sp. JNUCC-41
Brevibacterium	NZ_CP017150.1	an.1	2.6e-21	1.97	14	343	0.649	0.302	0.365	0.785	0	6.08	16	263.8	0.571	0.302	0.471	0.89	3239740	Bacteria;Actinobacteria;Actinomycetia;Micrococcales;Brevibacteriaceae;Brevibacterium;Brevibacterium sp. CS2
Brevundimonas	NZ_CP012897.1	an.1	2.6e-10	1.24	6	328.3	0.294	0.351	0.406	0.34	1.6e-54	3.56	10	439.4	0.655	0.351	0.467	0.871	3984955	Bacteria;Proteobacteria;Alphaproteobacteria;Caulobacterales;Caulobacteraceae;Brevundimonas;Brevundimonas goettingensis
Brucella	NC_015857.1	an.1	5.9e-05	1.71	4	859	0.88	0.521	0.548	0.926	3.2e-09	3.21	6	591	0.908	0.522	0.557	0.97	3950556	Bacteria;Proteobacteria;Alphaproteobacteria;Hyphomicrobiales;Brucellaceae;Brucella;Brucella pseudogrignonensis
Buchnera	NZ_CP047588.1	an.1	2.9e-15	3.52	2	251	0.464	0.344	0.558	0.753	0.0031	1.91	2	413	0.778	0.333	0.373	0.87	421426	Bacteria;Proteobacteria;Gammaproteobacteria;Enterobacterales;Erwiniaceae;Buchnera;Buchnera aphidicola
Burkholderia	NZ_CP004377.1	an.1	1.4e-11	1.43	5	812.3	0.72	0.388	0.424	0.786	2.8e-66	3.27	15	255.4	0.603	0.388	0.536	0.833	4775917	Bacteria;Proteobacteria;Betaproteobacteria;Burkholderiales;Burkholderiaceae;Burkholderia;Burkholderia sp. DHOD12
Campylobacter	NZ_CP063089.1	an.1	7.1e-12	1.95	7	278	0.725	0.364	0.42	0.837	3.7e-11	1.67	7	218.3	0.427	0.364	0.472	0.554	2281730	Bacteria;Proteobacteria;Epsilonproteobacteria;Campylobacterales;Campylobacteraceae;Campylobacter;Campylobacter gracilis
Capnocytophaga	NZ_LR134489.1	an.1	1.1e-08	1.51	5	669.7	0.779	0.382	0.413	0.842	4.2e-42	2.24	10	278.2	0.431	0.382	0.557	0.629	2838633	Bacteria;Bacteroidetes;Flavobacteriia;Flavobacteriales;Flavobacteriaceae;Capnocytophaga;Capnocytophaga gingivalis
Caulobacter	NC_014100.1	an.1	5.5e-12	1.34	9	407.8	0.393	0.328	0.387	0.464	0	2.99	17	252.9	0.487	0.328	0.498	0.74	5553470	Bacteria;Proteobacteria;Alphaproteobacteria;Caulobacterales;Caulobacteraceae;Caulobacter;Caulobacter sp. S6
Cellulomonas	NC_014151.1	an.1	3.2e-29	1.82	18	190	0.469	0.389	0.512	0.617	2.9e-77	2.67	8	385.8	0.423	0.389	0.609	0.662	4040327	Bacteria;Actinobacteria;Actinomycetia;Micrococcales;Cellulomonadaceae;Cellulomonas;Cellulomonas sp. C5510
Chlamydia	LR701661.1	an.1	0.00032	1.73	2	64	0.071	0.457	0.75	0.116	0.0001	1.59	2	128	0.142	0.457	0.672	0.208	1229853	Bacteria;Chlamydiae;Chlamydiia;Chlamydiales;Chlamydiaceae;Chlamydia;Chlamydia pneumoniae
Chromobacterium	NZ_CP017707.1	an.1	3.2e-16	1.38	15	362.6	0.626	0.527	0.588	0.699	7.1e-69	2.5	20	289.1	0.624	0.527	0.68	0.806	5334040	Bacteria;Proteobacteria;Betaproteobacteria;Neisseriales;Chromobacteriaceae;Chromobacterium;Chromobacterium rhizoryzae
Chryseobacterium	NZ_CP033914.1	an.1	2.2e-17	1.62	8	798.3	0.626	0.351	0.41	0.73	0	5.61	14	353.9	0.647	0.351	0.494	0.911	3243462	Bacteria;Bacteroidetes;Flavobacteriia;Flavobacteriales;Weeksellaceae;Chryseobacterium;Chryseobacterium sp. POL2
Citrobacter	NZ_AP022394.1	an.1	3.1e-24	1.49	16	250	0.442	0.398	0.487	0.541	0	3.54	22	242.1	0.588	0.398	0.565	0.835	5349552	Bacteria;Proteobacteria;Gammaproteobacteria;Enterobacterales;Enterobacteriaceae;Citrobacter;Citrobacter sp. BDA59-3
Clavibacter	NC_009480.1	an.1	3.8e-08	1.36	12	304.8	0.606	0.684	0.764	0.676	1.6e-40	1.83	11	331.4	0.549	0.684	0.86	0.69	3271831	Bacteria;Actinobacteria;Actinomycetia;Micrococcales;Microbacteriaceae;Clavibacter;Clavibacter michiganensis
Clostridioides	CP010905.2	an.1	2.6e-14	1.37	12	266.8	0.425	0.614	0.726	0.502	3.6e-53	2.79	14	404	0.75	0.614	0.731	0.893	3955466	Bacteria;Firmicutes;Clostridia;Eubacteriales;Peptostreptococcaceae;Clostridioides;Clostridioides difficile
Clostridium	NZ_CP033247.1	an.1	0.0013	12.32	2	3285	0.99	0.359	0.362	0.999	1.8e-64	2.65	11	220.8	0.399	0.359	0.574	0.638	3831732	Bacteria;Firmicutes;Clostridia;Eubacteriales;Clostridiaceae;Clostridium;Clostridium sp. 'deep sea'
Comamonas	NZ_CP006704.1	an.1	7.3e-16	1.32	7	582	0.438	0.252	0.292	0.506	0	3.4	20	242.4	0.456	0.252	0.41	0.74	4522913	Bacteria;Proteobacteria;Betaproteobacteria;Burkholderiales;Comamonadaceae;Comamonas;Comamonas serinivorans
Corynebacterium	NZ_LR134538.1	an.1	1.6e-09	1.64	6	186	0.248	0.342	0.484	0.352	4.2e-31	2.85	8	338.5	0.603	0.342	0.461	0.812	3509786	Bacteria;Actinobacteria;Actinomycetia;Corynebacteriales;Corynebacteriaceae;Corynebacterium;Corynebacterium glyciniphilum
Coxiella	NC_002971.4	an.1	0.034	1.31	2	1689	0.939	0.779	0.79	0.953	8.7e-05	17.34	2	1776	0.988	0.779	0.788	0.999	1995457	Bacteria;Proteobacteria;Gammaproteobacteria;Legionellales;Coxiellaceae;Coxiella;Coxiella burnetii
Cronobacter	CP027109.1	an.1	1.6e-08	1.46	16	418.8	0.799	0.719	0.768	0.853	6e-67	2.65	22	287.8	0.755	0.719	0.849	0.891	4350614	Bacteria;Proteobacteria;Gammaproteobacteria;Enterobacterales;Enterobacteriaceae;Cronobacter;Cronobacter sakazakii
Cupriavidus	NC_008313.1	an.1	5.8e-10	1.52	6	915.7	0.757	0.415	0.452	0.825	1.3e-59	2.55	14	282.4	0.545	0.415	0.573	0.753	6543877	Bacteria;Proteobacteria;Betaproteobacteria;Burkholderiales;Burkholderiaceae;Cupriavidus;Cupriavidus metallidurans
Cutibacterium	CP084017.1	an.1	5.2e-06	1.37	4	517	0.447	0.46	0.541	0.525	7.8e-17	1.6	7	306.3	0.397	0.46	0.594	0.513	2554716	Bacteria;Actinobacteria;Actinomycetia;Propionibacteriales;Propionibacteriaceae;Cutibacterium;Cutibacterium avidum
Dehalococcoides	NC_002936.3	an.1	4.2e-07	1.39	8	117.2	0.316	0.631	0.78	0.39	7.2e-37	2.43	8	289.7	0.585	0.631	0.835	0.774	1337731	Bacteria;Chloroflexi;Dehalococcoidia;Dehalococcoidales;Dehalococcoidaceae;Dehalococcoides;Dehalococcoides mccartyi
Deinococcus	NZ_CP021081.1	an.1	1	1	1	3145	1	0.257	0.257	1	5.3e-06	2.38	2	2439	0.909	0.251	0.264	0.96	3881839	Bacteria;Deinococcus-Thermus;Deinococci;Deinococcales;Deinococcaceae;Deinococcus;Deinococcus peraridilitoris
Desulfovibrio	NC_002937.3	an.1	0.00049	3.22	2	3014	0.978	0.379	0.385	0.993	5e-35	2.47	12	336.5	0.655	0.379	0.476	0.824	1410056	Bacteria;Proteobacteria;Deltaproteobacteria;Desulfovibrionales;Desulfovibrionaceae;Desulfovibrio;Desulfovibrio trichonymphae
Dickeya	CP040816.1	an.1	1.2e-16	1.55	14	393.7	0.671	0.588	0.666	0.759	0	2.94	18	291.4	0.638	0.588	0.772	0.838	5065613	Bacteria;Proteobacteria;Gammaproteobacteria;Enterobacterales;Pectobacteriaceae;Dickeya;Dickeya dadantii
Dolosigranulum	NZ_CP040408.1	an.1	1.3e-14	2.26	12	224.3	0.792	0.765	0.865	0.896	1.1e-12	1.94	12	224.2	0.792	0.765	0.851	0.881	2082055	Bacteria;Firmicutes;Bacilli;Lactobacillales;Carnobacteriaceae;Dolosigranulum;Dolosigranulum pigrum
Edwardsiella	CP047671.1	an.1	1.3e-11	1.38	12	354.5	0.687	0.648	0.71	0.752	1.5e-46	2.94	16	297.8	0.769	0.648	0.765	0.907	3630639	Bacteria;Proteobacteria;Gammaproteobacteria;Enterobacterales;Hafniaceae;Edwardsiella;Edwardsiella ictaluri
Ehrlichia	NC_005295.2	an.1	0.01	1.3	4	296.5	0.645	0.788	0.858	0.702	7.9e-07	1.3	5	269	0.585	0.788	0.872	0.647	1511004	Bacteria;Proteobacteria;Alphaproteobacteria;Rickettsiales;Anaplasmataceae;Ehrlichia;Ehrlichia ruminantium
Elizabethkingia	NZ_CP011059.1	an.1	1.1e-14	1.62	10	187.4	0.25	0.396	0.555	0.351	0	3.98	18	235.6	0.566	0.396	0.586	0.838	4632013	Bacteria;Bacteroidetes;Flavobacteriia;Flavobacteriales;Weeksellaceae;Elizabethkingia;Elizabethkingia bruuniana
Enterobacter	CP056766.1	an.1	1.6e-10	1.2	6	874	0.593	0.269	0.288	0.635	0	5.4	22	230.7	0.574	0.269	0.412	0.879	4974651	Bacteria;Proteobacteria;Gammaproteobacteria;Enterobacterales;Enterobacteriaceae;Enterobacter;Enterobacter hormaechei
Enterococcus	NZ_CP022930.1	an.1	9.6e-24	2.15	10	279	0.538	0.336	0.447	0.714	4.3e-46	4.01	8	428.5	0.661	0.336	0.451	0.886	4794392	Bacteria;Firmicutes;Bacilli;Lactobacillales;Enterococcaceae;Enterococcus;Enterococcus avium
Erwinia	NZ_LN907827.1	an.1	3.3e-08	1.34	6	372.7	0.334	0.5	0.602	0.402	2.4e-41	2.18	17	250	0.597	0.5	0.639	0.763	4842717	Bacteria;Proteobacteria;Gammaproteobacteria;Enterobacterales;Erwiniaceae;Erwinia;Erwinia sp. E602
Erysipelothrix	NC_015601.1	an.1	7.8e-06	2.76	4	702.5	0.848	0.237	0.263	0.939	3.3e-39	7.21	8	228	0.55	0.237	0.387	0.898	2495108	Bacteria;Firmicutes;Erysipelotrichia;Erysipelotrichales;Erysipelotrichaceae;Erysipelothrix;Erysipelothrix larvae
Escherichia	NZ_AP022032.1	an.1	1	1	1	5820	1	0.298	0.298	1	0	3.69	21	237.3	0.575	0.29	0.42	0.833	5645226	Bacteria;Proteobacteria;Gammaproteobacteria;Enterobacterales;Enterobacteriaceae;Escherichia;Escherichia coli
Flavobacterium	NZ_CP081492.1	an.1	4.6e-05	1.29	2	1370	0.476	0.354	0.401	0.54	5.7e-29	2.24	12	299	0.623	0.354	0.448	0.787	3064238	Bacteria;Bacteroidetes;Flavobacteriia;Flavobacteriales;Flavobacteriaceae;Flavobacterium;Flavobacterium sp. CS20
Francisella	NC_006570.2	an.1	1	1	1	1172	1	0.293	0.293	1	4.5e-12	1.87	2	383	0.231	0.31	0.483	0.359	2197430	Bacteria;Proteobacteria;Gammaproteobacteria;Thiotrichales;Francisellaceae;Francisella;Francisella halioticida
Fusobacterium	NZ_CP024700.1	an.1	1e-10	1.5	6	223	0.267	0.294	0.389	0.353	2.7e-38	2.5	12	144.2	0.345	0.294	0.484	0.569	3839419	Bacteria;Fusobacteria;Fusobacteriia;Fusobacteriales;Fusobacteriaceae;Fusobacterium;Fusobacterium ulcerans
Geobacillus	NC_006510.1	an.1	6.6e-14	1.59	12	383.5	0.696	0.452	0.509	0.784	1.7e-74	2.57	13	321.8	0.487	0.452	0.658	0.709	3815978	Bacteria;Firmicutes;Bacilli;Bacillales;Bacillaceae;Geobacillus;Geobacillus sp. 44B
Glaesserella	NC_011852.1	an.1	2.6e-06	1.53	6	586.7	0.859	0.613	0.644	0.904	1.9e-34	2	8	305.8	0.597	0.613	0.767	0.747	2384333	Bacteria;Proteobacteria;Gammaproteobacteria;Pasteurellales;Pasteurellaceae;Glaesserella;Glaesserella sp. 15-184
Gordonia	NZ_CP082859.1	an.1	3.8e-28	1.69	19	343.7	0.653	0.346	0.403	0.761	0	2.7	17	239.9	0.405	0.346	0.554	0.648	3233079	Bacteria;Actinobacteria;Actinomycetia;Corynebacteriales;Gordoniaceae;Gordonia;Gordonia zhaorongruii
Haemophilus	NC_007146.2	an.1	4.3e-07	1.41	3	629.5	0.705	0.369	0.403	0.771	2.2e-19	2.6	4	623.5	0.698	0.369	0.453	0.857	1701311	Bacteria;Proteobacteria;Gammaproteobacteria;Pasteurellales;Pasteurellaceae;Haemophilus;[Haemophilus] ducreyi
Halomonas	NZ_CP018139.1	an.1	4.2e-14	1.89	9	518.8	0.806	0.407	0.448	0.887	0	5.34	18	230.8	0.646	0.407	0.572	0.907	4358421	Bacteria;Proteobacteria;Gammaproteobacteria;Oceanospirillales;Halomonadaceae;Halomonas;Halomonas sp. SF2003
Helicobacter	NC_011333.1	an.1	5.9e-05	1.65	2	1100	0.763	0.329	0.363	0.842	5.3e-06	4.1	2	1335	0.926	0.329	0.348	0.981	2620399	Bacteria;Proteobacteria;Epsilonproteobacteria;Campylobacterales;Helicobacteraceae;Helicobacter;Helicobacter bilis
Histophilus	NZ_CP018802.1	an.1	1.1e-05	1.35	12	172.2	0.572	0.823	0.925	0.643	5.2e-14	1.72	6	459	0.763	0.823	0.914	0.847	2183458	Bacteria;Proteobacteria;Gammaproteobacteria;Pasteurellales;Pasteurellaceae;Histophilus;Histophilus somni
Hymenobacter	NZ_CP006587.1	an.1	0.00042	14.38	2	4016	0.986	0.24	0.244	0.999	3.6e-25	1.82	6	866.3	0.638	0.24	0.287	0.762	3777136	Bacteria;Bacteroidetes;Cytophagia;Cytophagales;Hymenobacteraceae;Hymenobacter;Hymenobacter sp. DG25A
Klebsiella	NZ_CP009872.1	an.1	7.8e-20	1.72	12	598.2	0.712	0.355	0.404	0.809	0	3.74	26	186.8	0.482	0.355	0.572	0.777	5107633	Bacteria;Proteobacteria;Gammaproteobacteria;Enterobacterales;Enterobacteriaceae;Klebsiella;Klebsiella michiganensis
Kosakonia	NZ_CP014007.2	an.1	6.1e-08	1.92	8	1163	0.937	0.621	0.64	0.966	0	2.54	31	202.4	0.612	0.621	0.812	0.8	5817639	Bacteria;Proteobacteria;Gammaproteobacteria;Enterobacterales;Enterobacteriaceae;Kosakonia;Kosakonia radicincitans
Lacticaseibacillus	NC_013198.1	an.1	1.9e-05	1.33	4	519.5	0.384	0.412	0.486	0.453	1.4e-46	2.81	10	301.6	0.558	0.412	0.576	0.78	3132522	Bacteria;Firmicutes;Bacilli;Lactobacillales;Lactobacillaceae;Lacticaseibacillus;Lacticaseibacillus zeae
Lactiplantibacillus	CP019348.1	an.1	3.3e-07	1.71	5	65.5	0.049	0.434	0.718	0.081	4.6e-29	2.05	12	249	0.56	0.434	0.56	0.723	3622107	Bacteria;Firmicutes;Bacilli;Lactobacillales;Lactobacillaceae;Lactiplantibacillus;Lactiplantibacillus pentosus
Lactobacillus	NZ_CP062068.1	an.1	6.1e-26	2.5	12	152.5	0.515	0.331	0.467	0.726	9.2e-37	2.76	6	189.3	0.32	0.331	0.585	0.565	3232830	Bacteria;Firmicutes;Bacilli;Lactobacillales;Lactobacillaceae;Lactobacillus;Lactobacillus sp. D1501
Lactococcus	NZ_CP032148.1	an.1	1.1e-06	2.17	4	39.5	0.035	0.316	0.658	0.072	2.4e-12	2.02	6	539.7	0.709	0.316	0.371	0.831	2394138	Bacteria;Firmicutes;Bacilli;Lactobacillales;Streptococcaceae;Lactococcus;Lactococcus piscium
Latilactobacillus	NZ_AP024685.1	an.1	1e-10	1.59	10	189.4	0.507	0.553	0.676	0.62	2.6e-30	3.33	4	699	0.748	0.553	0.671	0.908	2050232	Bacteria;Firmicutes;Bacilli;Lactobacillales;Lactobacillaceae;Latilactobacillus;Latilactobacillus sakei
Leclercia	NZ_CP013990.1	an.1	1e-10	1.29	16	156.1	0.251	0.689	0.828	0.302	0	2.47	22	266.3	0.674	0.689	0.855	0.836	5057123	Bacteria;Proteobacteria;Gammaproteobacteria;Enterobacterales;Enterobacteriaceae;Leclercia;Leclercia adecarboxylata
Legionella	NZ_CP021256.1	an.1	1.6e-19	1.84	12	246	0.463	0.334	0.443	0.614	0	10.51	12	322.2	0.607	0.334	0.519	0.942	2605876	Bacteria;Proteobacteria;Gammaproteobacteria;Legionellales;Legionellaceae;Legionella;Legionella geestiana
Leptospira	NC_004342.2	an.1	8.9e-05	2.64	4	1631	0.972	0.585	0.596	0.989	4.6e-24	1.55	11	385.2	0.574	0.586	0.69	0.676	4105414	Bacteria;Spirochaetes;Spirochaetia;Leptospirales;Leptospiraceae;Leptospira;Leptospira tipperaryensis
Leptotrichia	NC_013192.1	an.1	1.3e-07	1.68	6	506.7	0.693	0.371	0.424	0.791	6.8e-22	2.17	8	309.8	0.565	0.371	0.485	0.738	2444904	Bacteria;Fusobacteria;Fusobacteriia;Fusobacteriales;Leptotrichiaceae;Leptotrichia;Leptotrichia sp. oral taxon 212
Leuconostoc	NC_015734.1	an.1	4.1e-13	1.76	8	238.8	0.533	0.459	0.575	0.667	4.8e-51	4.9	12	191.8	0.642	0.459	0.642	0.898	1590008	Bacteria;Firmicutes;Bacilli;Lactobacillales;Lactobacillaceae;Leuconostoc;Leuconostoc carnosum
Levilactobacillus	NC_008497.1	an.1	3.7e-14	1.93	12	239.5	0.673	0.527	0.626	0.798	1.5e-39	2.55	10	255.4	0.598	0.527	0.698	0.791	2734129	Bacteria;Firmicutes;Bacilli;Lactobacillales;Lactobacillaceae;Levilactobacillus;Levilactobacillus zymae
Ligilactobacillus	NZ_CP020858.1	an.1	2.5e-15	1.79	8	174.2	0.4	0.433	0.59	0.544	3e-37	2.88	11	162.2	0.558	0.433	0.609	0.784	2607423	Bacteria;Firmicutes;Bacilli;Lactobacillales;Lactobacillaceae;Ligilactobacillus;Ligilactobacillus acidipiscis
Limosilactobacillus	NZ_CP011536.1	an.1	6e-14	4.55	6	605.3	0.871	0.243	0.27	0.968	4.3e-49	4.26	10	217.2	0.521	0.243	0.383	0.822	1839488	Bacteria;Firmicutes;Bacilli;Lactobacillales;Lactobacillaceae;Limosilactobacillus;Limosilactobacillus gastricus
Listeria	CP011398.2	an.1	7.3e-29	2.21	16	221.8	0.592	0.41	0.528	0.762	9.3e-71	2.84	8	316.2	0.422	0.41	0.656	0.675	3406292	Bacteria;Firmicutes;Bacilli;Bacillales;Listeriaceae;Listeria;Listeria weihenstephanensis
Lysinibacillus	CP045835.1	an.1	1.5e-26	1.57	19	184.3	0.36	0.426	0.555	0.47	0	3.27	18	260.2	0.509	0.426	0.646	0.772	4142194	Bacteria;Firmicutes;Bacilli;Bacillales;Bacillaceae;Lysinibacillus;Lysinibacillus sp. SGAir0095
Lysobacter	NZ_CP029843.1	an.1	1	1	1	2555	1	0.317	0.317	1	4.2e-38	3.05	14	322.3	0.665	0.326	0.42	0.859	2768593	Bacteria;Proteobacteria;Gammaproteobacteria;Xanthomonadales;Xanthomonadaceae;Lysobacter;Lysobacter sp. CECT 30171
Macrococcus	NZ_CP083598.1	an.1	9.3e-15	1.73	12	242	0.642	0.62	0.73	0.756	8.5e-55	3.66	12	258.5	0.686	0.62	0.803	0.889	2375477	Bacteria;Firmicutes;Bacilli;Bacillales;Staphylococcaceae;Macrococcus;Macrococcus bohemicus
Mammaliicoccus	NZ_CP022046.2	an.1	1.5e-15	1.48	7	367.5	0.556	0.462	0.539	0.649	7.6e-60	5.52	8	468.2	0.708	0.462	0.607	0.93	2508018	Bacteria;Firmicutes;Bacilli;Bacillales;Staphylococcaceae;Mammaliicoccus;Mammaliicoccus fleurettii
Mannheimia	NC_020833.2	an.1	3.8e-17	1.63	12	224.2	0.53	0.472	0.576	0.647	5.2e-36	2.1	12	197.3	0.467	0.472	0.655	0.647	2170385	Bacteria;Proteobacteria;Gammaproteobacteria;Pasteurellales;Pasteurellaceae;Mannheimia;Mannheimia pernigra
Marinobacter	NC_017506.1	an.1	1.3e-32	1.72	18	147.2	0.329	0.372	0.518	0.458	0	6.01	22	200.2	0.546	0.372	0.598	0.879	4721802	Bacteria;Proteobacteria;Gammaproteobacteria;Pseudomonadales;Marinobacteraceae;Marinobacter;Marinobacter sp. CA1
Massilia	CP012640.2	an.1	1.2e-18	1.35	10	339.4	0.333	0.363	0.439	0.402	0	2.88	20	288.6	0.566	0.363	0.507	0.79	7432405	Bacteria;Proteobacteria;Betaproteobacteria;Burkholderiales;Oxalobacteraceae;Massilia;Massilia sp. CCM 8941
Mesoplasma	NC_006055.1	an.1	8.5e-05	1.94	2	60	0.088	0.371	0.667	0.157	5.9e-09	2.39	2	68	0.099	0.371	0.779	0.209	908214	Bacteria;Tenericutes;Mollicutes;Entomoplasmatales;Entomoplasmataceae;Mesoplasma;Mesoplasma syrphidae
Mesorhizobium	NZ_CP045496.1	an.1	4.3e-26	1.54	14	342.6	0.381	0.288	0.368	0.487	0	5.41	25	280.3	0.579	0.288	0.439	0.882	6109263	Bacteria;Proteobacteria;Alphaproteobacteria;Hyphomicrobiales;Phyllobacteriaceae;Mesorhizobium;Mesorhizobium sp. NIBR3
Methanosarcina	NZ_CP009503.1	an.1	5.5e-17	1.43	10	286.5	0.345	0.452	0.564	0.43	4.1e-41	1.96	13	206.8	0.374	0.452	0.652	0.539	3130228	Archaea;Euryarchaeota;Methanomicrobia;Methanosarcinales;Methanosarcinaceae;Methanosarcina;Methanosarcina thermophila
Methylobacterium	NZ_CP043538.1	an.1	7.2e-06	1.05	4	704	0.234	0.359	0.373	0.243	0	4.86	24	264.6	0.527	0.359	0.574	0.844	7772460	Bacteria;Proteobacteria;Alphaproteobacteria;Hyphomicrobiales;Methylobacteriaceae;Methylobacterium;Methylobacterium nodulans
Microbacterium	NZ_CP031423.1	an.1	7e-15	1.49	7	539.2	0.661	0.328	0.369	0.744	0	3.4	11	237.3	0.437	0.328	0.544	0.725	4599046	Bacteria;Actinobacteria;Actinomycetia;Micrococcales;Microbacteriaceae;Microbacterium;Microbacterium sp. No. 7
Moraxella	NZ_CP011158.1	an.1	3.2e-08	2.12	6	557.3	0.807	0.352	0.392	0.899	7.4e-12	5.12	5	631.7	0.915	0.352	0.378	0.982	2839913	Bacteria;Proteobacteria;Gammaproteobacteria;Moraxellales;Moraxellaceae;Moraxella;Moraxella bovis
Morganella	NC_020418.1	an.1	7.3e-08	1.3	9	592.8	0.687	0.651	0.702	0.74	2.6e-49	2.11	12	395.5	0.687	0.651	0.78	0.823	3906921	Bacteria;Proteobacteria;Gammaproteobacteria;Enterobacterales;Morganellaceae;Morganella;Morganella morganii
Mucilaginibacter	NZ_CP032869.1	an.1	1.2e-08	1.3	4	1871	0.637	0.33	0.36	0.695	0	3.66	22	283.7	0.531	0.33	0.501	0.806	6044097	Bacteria;Bacteroidetes;Sphingobacteriia;Sphingobacteriales;Sphingobacteriaceae;Mucilaginibacter;Mucilaginibacter mali
Mycobacterium	NC_008611.1	an.1	6.8e-10	2.07	8	683	0.905	0.386	0.406	0.952	1.6e-58	2.91	18	251.2	0.599	0.386	0.524	0.813	7595921	Bacteria;Actinobacteria;Actinomycetia;Corynebacteriales;Mycobacteriaceae;Mycobacterium;Mycobacterium dioxanotrophicus
Mycobacteroides	CU458896.1	an.1	4e-16	1.42	14	487.3	0.693	0.568	0.625	0.763	0	3.41	13	571.3	0.697	0.568	0.723	0.887	5352395	Bacteria;Actinobacteria;Actinomycetia;Corynebacteriales;Mycobacteriaceae;Mycobacteroides;Mycobacteroides abscessus
Mycolicibacterium	NC_008726.1	an.1	2.2e-32	1.94	20	405.6	0.674	0.294	0.348	0.8	0	3.57	34	170.4	0.453	0.294	0.484	0.747	5024249	Bacteria;Actinobacteria;Actinomycetia;Corynebacteriales;Mycobacteriaceae;Mycolicibacterium;Mycolicibacterium celeriflavum
Mycoplasma	NZ_CP007520.1	an.1	1.5e-07	1.8	4	161.5	0.439	0.404	0.539	0.586	6.5e-11	2.29	4	70	0.19	0.404	0.743	0.35	647830	Bacteria;Tenericutes;Mollicutes;Mycoplasmatales;Mycoplasmataceae;Mycoplasma;Mycoplasma sp. (ex Biomphalaria glabrata)
Mycoplasmopsis	NC_007294.1	an.1	7.8e-06	2.94	4	242	0.754	0.327	0.39	0.9	4.2e-07	2.23	2	77	0.12	0.327	0.636	0.233	963879	Bacteria;Tenericutes;Mollicutes;Mycoplasmatales;Mycoplasmataceae;Mycoplasmopsis;Mycoplasmopsis pulmonis
Neisseria	NC_011035.1	an.1	5.5e-05	2.25	2	60	0.029	0.192	0.417	0.063	5e-24	2.91	8	340	0.494	0.192	0.287	0.74	2419744	Bacteria;Proteobacteria;Betaproteobacteria;Neisseriales;Neisseriaceae;Neisseria;Neisseria shayeganii
Nocardia	NZ_AP017900.1	an.1	2.1e-05	1.39	2	391	0.054	0.339	0.46	0.073	0	2.56	21	338.3	0.467	0.339	0.501	0.692	6194645	Bacteria;Actinobacteria;Actinomycetia;Corynebacteriales;Nocardiaceae;Nocardia;Nocardia cyriacigeorgica
Nocardioides	NZ_CP041091.1	an.1	1.1e-22	1.75	14	307.3	0.559	0.314	0.387	0.689	0	2.77	14	221	0.402	0.314	0.507	0.65	6220618	Bacteria;Actinobacteria;Actinomycetia;Propionibacteriales;Nocardioidaceae;Nocardioides;Nocardioides humi
Nostoc	NC_019684.1	an.1	1.4e-07	1.17	6	543	0.204	0.484	0.548	0.231	3e-34	1.61	14	406.6	0.535	0.484	0.587	0.649	8587404	Bacteria;Cyanobacteria;;Nostocales;Nostocaceae;Nostoc;Nostoc sp. UHCC 0702
Paenibacillus	NZ_CP043761.1	an.1	2.7e-16	1.38	8	707.8	0.481	0.332	0.386	0.56	0	4.52	16	363.2	0.494	0.332	0.547	0.815	8101785	Bacteria;Firmicutes;Bacilli;Bacillales;Paenibacillaceae;Paenibacillus;Paenibacillus psychroresistens
Pandoraea	CP007506.3	an.1	4.6e-34	1.79	26	168.9	0.481	0.4	0.519	0.624	0	3.26	22	216.8	0.523	0.4	0.598	0.781	4464185	Bacteria;Proteobacteria;Betaproteobacteria;Burkholderiales;Burkholderiaceae;Pandoraea;Pandoraea thiooxydans
Pantoea	CP086133.1	an.1	9.2e-19	1.74	11	468.5	0.765	0.492	0.547	0.85	0	3.43	24	198.8	0.649	0.492	0.655	0.864	5008525	Bacteria;Proteobacteria;Gammaproteobacteria;Enterobacterales;Erwiniaceae;Pantoea;Pantoea sp. CCBC3-3-1
Parabacteroides	NC_009615.1	an.1	2e-17	1.58	13	422	0.663	0.483	0.551	0.757	6e-53	2.37	26	173.2	0.589	0.483	0.633	0.773	6922303	Bacteria;Bacteroidetes;Bacteroidia;Bacteroidales;Tannerellaceae;Parabacteroides;Parabacteroides goldsteinii
Paraburkholderia	NC_018695.1	an.1	5.5e-26	1.79	18	206	0.52	0.488	0.619	0.66	0	4.09	12	353.3	0.595	0.488	0.703	0.857	4926881	Bacteria;Proteobacteria;Betaproteobacteria;Burkholderiales;Burkholderiaceae;Paraburkholderia;Paraburkholderia edwinii
Paracoccus	NZ_CP065892.1	an.1	0.00019	2.82	2	2858	0.97	0.377	0.385	0.989	1.2e-49	4.1	12	330.3	0.673	0.377	0.502	0.894	2171951	Bacteria;Proteobacteria;Alphaproteobacteria;Rhodobacterales;Rhodobacteraceae;Paracoccus;Paracoccus sp. H4-D09
Pasteurella	CP007205.2	an.1	0.0037	2.27	2	2002	0.969	0.426	0.433	0.986	9.6e-14	1.7	8	351.2	0.68	0.426	0.49	0.784	2301649	Bacteria;Proteobacteria;Gammaproteobacteria;Pasteurellales;Pasteurellaceae;Pasteurella;Pasteurella atlantica
Pectobacterium	NC_004547.2	an.1	1e-18	1.57	16	362.2	0.667	0.511	0.581	0.758	0	2.96	20	293.6	0.676	0.511	0.651	0.86	5208618	Bacteria;Proteobacteria;Gammaproteobacteria;Enterobacterales;Pectobacteriaceae;Pectobacterium;Pectobacterium parmentieri
Pediococcus	NZ_CP021484.1	an.1	1.6e-08	1.69	6	373	0.601	0.354	0.424	0.718	4.1e-48	3.25	8	177.5	0.381	0.354	0.62	0.667	2137091	Bacteria;Firmicutes;Bacilli;Lactobacillales;Lactobacillaceae;Pediococcus;Pediococcus inopinatus
Phaeobacter	NC_018286.1	an.1	1.3e-06	1.28	10	373.2	0.536	0.688	0.766	0.597	9.9e-47	2.39	22	228.5	0.722	0.688	0.82	0.861	4061725	Bacteria;Proteobacteria;Alphaproteobacteria;Rhodobacterales;Roseobacteraceae;Phaeobacter;Phaeobacter gallaeciensis
Phocaeicola	NZ_CP011531.1	an.1	3.2e-37	1.95	24	167.2	0.542	0.348	0.448	0.698	0	2.6	21	158	0.394	0.348	0.555	0.628	4113613	Bacteria;Bacteroidetes;Bacteroidia;Bacteroidales;Bacteroidaceae;Phocaeicola;Phocaeicola coprophilus
Piscirickettsia	NZ_CP012413.1	an.1	1	1	1	1801	1	0.701	0.701	1	2.3e-05	1.24	8	312.5	0.426	0.714	0.803	0.48	3218154	Bacteria;Proteobacteria;Gammaproteobacteria;Thiotrichales;Piscirickettsiaceae;Piscirickettsia;Piscirickettsia salmonis
Planococcus	NZ_CP016540.2	an.1	1.4e-18	1.71	12	374.2	0.603	0.411	0.492	0.722	0	4.1	14	223.3	0.504	0.411	0.658	0.806	3718896	Bacteria;Firmicutes;Bacilli;Bacillales;Planococcaceae;Planococcus;Planococcus lenghuensis
Polaribacter	NZ_CP047026.1	an.1	7.2e-15	1.47	10	183.2	0.267	0.418	0.545	0.348	4.8e-46	2.06	10	450.2	0.524	0.418	0.553	0.695	3254403	Bacteria;Bacteroidetes;Flavobacteriia;Flavobacteriales;Flavobacteriaceae;Polaribacter;Polaribacter sp. BM10
Polynucleobacter	NZ_CP061310.1	an.1	2.3e-22	1.92	11	150	0.396	0.321	0.452	0.557	5.5e-47	6.1	7	306.5	0.647	0.321	0.456	0.918	1785745	Bacteria;Proteobacteria;Betaproteobacteria;Burkholderiales;Burkholderiaceae;Polynucleobacter;Polynucleobacter sp. MWH-Spelu-300-X4
Porphyromonas	NC_002950.2	an.1	9.3e-06	1.38	12	184	0.588	0.77	0.868	0.662	4.1e-18	2.14	6	516.3	0.824	0.77	0.85	0.909	2411481	Bacteria;Bacteroidetes;Bacteroidia;Bacteroidales;Porphyromonadaceae;Porphyromonas;Porphyromonas gingivalis
Prevotella	NZ_CP072339.1	an.1	1	1	1	1076	1	0.257	0.257	1	2.5e-13	2.29	4	706.5	0.793	0.291	0.33	0.898	3619559	Bacteria;Bacteroidetes;Bacteroidia;Bacteroidales;Prevotellaceae;Prevotella;Prevotella ruminicola
Priestia	NC_014019.1	an.1	0.00013	1.38	2	4288	0.852	0.285	0.297	0.888	0	4.94	5	680.7	0.406	0.285	0.542	0.771	6468885	Bacteria;Firmicutes;Bacilli;Bacillales;Bacillaceae;Priestia;Priestia megaterium
Propionibacterium	NC_014215.1	an.1	7.1e-08	1.39	7	141	0.191	0.503	0.652	0.247	8.1e-35	2.43	4	661	0.595	0.503	0.66	0.782	3044331	Bacteria;Actinobacteria;Actinomycetia;Propionibacteriales;Propionibacteriaceae;Propionibacterium;Propionibacterium australiense
Proteus	NC_010554.1	an.1	3.5e-05	1.36	2	298	0.084	0.508	0.671	0.11	2.9e-55	2.47	18	248	0.626	0.508	0.653	0.805	4433346	Bacteria;Proteobacteria;Gammaproteobacteria;Enterobacterales;Morganellaceae;Proteus;Proteus sp. NMG38-2
Providencia	NZ_AP022374.1	an.1	8.5e-10	1.62	10	617.6	0.806	0.45	0.486	0.871	0	3.62	24	200.8	0.629	0.45	0.615	0.86	3930807	Bacteria;Proteobacteria;Gammaproteobacteria;Enterobacterales;Morganellaceae;Providencia;Providencia alcalifaciens
Pseudoalteromonas	NZ_CP023396.1	an.1	3.5e-07	1.4	4	666.5	0.454	0.368	0.436	0.538	1.6e-36	3.08	16	252.1	0.687	0.368	0.467	0.871	5187005	Bacteria;Proteobacteria;Gammaproteobacteria;Alteromonadales;Pseudoalteromonadaceae;Pseudoalteromonas;Pseudoalteromonas atlantica
Pseudomonas	NZ_CP009290.1	an.1	8.2e-13	1.28	8	702.5	0.478	0.322	0.363	0.539	0	4.23	18	331.4	0.508	0.322	0.516	0.814	4226320	Bacteria;Proteobacteria;Gammaproteobacteria;Pseudomonadales;Pseudomonadaceae;Pseudomonas;Pseudomonas sp. OIL-1
Psychrobacter	CP022043.2	an.1	0.0005	1.26	2	1790	0.726	0.531	0.562	0.769	1.5e-33	2.41	10	326	0.661	0.531	0.663	0.824	3696886	Bacteria;Proteobacteria;Gammaproteobacteria;Moraxellales;Moraxellaceae;Psychrobacter;Psychrobacter arenosus
Ralstonia	CP011997.1	an.1	1.3e-05	1.5	4	1403	0.879	0.475	0.495	0.916	7.1e-49	2.26	16	226.6	0.568	0.475	0.625	0.749	3921238	Bacteria;Proteobacteria;Betaproteobacteria;Burkholderiales;Burkholderiaceae;Ralstonia;Ralstonia insidiosa
Raoultella	AP022438.1	an.1	2.5e-10	1.39	7	1439.3	0.857	0.629	0.656	0.893	0	2.33	27	230.3	0.64	0.629	0.792	0.805	5266426	Bacteria;Proteobacteria;Gammaproteobacteria;Enterobacterales;Enterobacteriaceae;Raoultella;Raoultella electrica
Rhizobium	NZ_CP013630.1	an.1	1.2e-08	1.18	6	718	0.33	0.345	0.383	0.367	0	4.14	22	227.7	0.576	0.345	0.508	0.849	4754916	Bacteria;Proteobacteria;Alphaproteobacteria;Hyphomicrobiales;Rhizobiaceae;Rhizobium;Rhizobium sp. ACO-34A
Rhodococcus	NZ_CP064065.1	an.1	1.4e-16	1.39	13	362.2	0.405	0.331	0.397	0.486	0	4.29	13	437.8	0.49	0.331	0.544	0.805	3723718	Bacteria;Actinobacteria;Actinomycetia;Corynebacteriales;Nocardiaceae;Rhodococcus;Rhodococcus sp. X156
Rickettsia	NC_017058.1	an.1	1	1	1	620	1	0.508	0.508	1	0.0016	6.86	2	1129	0.975	0.463	0.473	0.996	1378618	Bacteria;Proteobacteria;Alphaproteobacteria;Rickettsiales;Rickettsiaceae;Rickettsia;Rickettsia endosymbiont of Bemisia tabaci
Riemerella	NC_018609.1	an.1	3e-08	1.47	10	192.2	0.461	0.655	0.791	0.556	1.3e-28	3.39	10	335.2	0.803	0.655	0.761	0.933	2449442	Bacteria;Bacteroidetes;Flavobacteriia;Flavobacteriales;Weeksellaceae;Riemerella;Riemerella anatipestifer
Rothia	NZ_CP054018.1	an.1	7.2e-06	2.04	2	57	0.027	0.353	0.702	0.054	1.3e-27	2.2	6	334.7	0.477	0.353	0.494	0.668	2283079	Bacteria;Actinobacteria;Actinomycetia;Micrococcales;Micrococcaceae;Rothia;Rothia mucilaginosa
Saccharolobus	CP050869.1	an.1	8.1e-11	1.44	18	134.3	0.436	0.726	0.878	0.527	7.5e-44	2.07	6	582.7	0.631	0.727	0.898	0.78	3034024	Archaea;Crenarchaeota;Thermoprotei;Sulfolobales;Sulfolobaceae;Saccharolobus;Saccharolobus solfataricus
Salmonella	CP007280.2	an.1	3.3e-09	1.27	7	759.5	0.696	0.404	0.432	0.744	4.9e-53	2.41	21	239.5	0.603	0.404	0.527	0.786	5395280	Bacteria;Proteobacteria;Gammaproteobacteria;Enterobacterales;Enterobacteriaceae;Salmonella;Salmonella enterica
Serratia	NZ_CP012097.1	an.1	3.7e-07	33.94	4	2384	0.977	0.299	0.306	0.999	0	5.33	24	207.2	0.51	0.299	0.497	0.847	4971756	Bacteria;Proteobacteria;Gammaproteobacteria;Enterobacterales;Yersiniaceae;Serratia;Serratia sp. ATCC 39006
Shewanella	NZ_CP046378.1	an.1	6.4e-22	1.57	14	160.7	0.263	0.323	0.441	0.359	0	2.82	22	168.1	0.432	0.323	0.509	0.682	6449204	Bacteria;Proteobacteria;Gammaproteobacteria;Alteromonadales;Shewanellaceae;Shewanella;Shewanella psychropiezotolerans
Shigella	NC_004741.1	an.1	4.6e-11	1.23	9	384.2	0.401	0.432	0.487	0.453	2e-37	2.07	16	249.6	0.521	0.432	0.574	0.693	4948013	Bacteria;Proteobacteria;Gammaproteobacteria;Enterobacterales;Enterobacteriaceae;Shigella;Shigella flexneri
Sinorhizobium	NC_009636.1	an.1	1.4e-13	1.35	11	472.6	0.677	0.555	0.606	0.739	5.5e-51	3.25	16	326.5	0.748	0.555	0.673	0.906	4528967	Bacteria;Proteobacteria;Alphaproteobacteria;Hyphomicrobiales;Rhizobiaceae;Sinorhizobium;Sinorhizobium sp. BG8
Sphingobacterium	NZ_CP068086.1	an.1	2.4e-33	1.79	17	139.8	0.221	0.322	0.49	0.336	0	6.85	22	204.1	0.444	0.322	0.613	0.845	7251189	Bacteria;Bacteroidetes;Sphingobacteriia;Sphingobacteriales;Sphingobacteriaceae;Sphingobacterium;Sphingobacterium sp. DR205
Sphingobium	NZ_CP005083.1	an.1	3.8e-27	1.71	17	268.4	0.529	0.39	0.485	0.658	0	8.86	16	285.4	0.562	0.39	0.638	0.919	2669660	Bacteria;Proteobacteria;Alphaproteobacteria;Sphingomonadales;Sphingomonadaceae;Sphingobium;Sphingobium sp. EP60837
Sphingomonas	NZ_CP019511.1	an.1	4.4e-16	1.6	8	549.8	0.578	0.327	0.388	0.687	0	4.18	20	228.8	0.601	0.327	0.469	0.863	6205897	Bacteria;Proteobacteria;Alphaproteobacteria;Sphingomonadales;Sphingomonadaceae;Sphingomonas;Sphingomonas sanxanigenens
Sphingopyxis	NZ_CP012199.1	an.1	2.4e-18	1.47	12	434.9	0.711	0.451	0.497	0.783	0	4.76	20	231.1	0.54	0.451	0.709	0.848	2533041	Bacteria;Proteobacteria;Alphaproteobacteria;Sphingomonadales;Sphingomonadaceae;Sphingopyxis;Sphingopyxis sp. LPB0140
Spiroplasma	NZ_CP012622.1	an.1	1	1	1	1515	1	0.379	0.379	1	2.5e-23	4.99	2	686	0.677	0.385	0.519	0.913	1414935	Bacteria;Tenericutes;Mollicutes;Entomoplasmatales;Spiroplasmataceae;Spiroplasma;Spiroplasma endosymbiont of 'Nebria riversi'
Staphylococcus	NC_017340.1	an.1	1.6e-16	1.85	12	206.8	0.467	0.316	0.418	0.619	2.8e-69	6.19	6	524.3	0.592	0.316	0.48	0.9	2896994	Bacteria;Firmicutes;Bacilli;Bacillales;Staphylococcaceae;Staphylococcus;Staphylococcus sp. MI 10-1553
Stenotrophomonas	NZ_AP024684.1	an.1	4.3e-13	1.44	8	310.8	0.301	0.394	0.501	0.383	0	5.18	18	312	0.681	0.394	0.531	0.917	4090129	Bacteria;Proteobacteria;Gammaproteobacteria;Xanthomonadales;Xanthomonadaceae;Stenotrophomonas;Stenotrophomonas sp. CW117
Streptococcus	NC_008532.1	an.1	1.7e-08	1.88	6	387.3	0.713	0.376	0.434	0.824	1.9e-13	1.66	7	271	0.499	0.376	0.469	0.623	2492900	Bacteria;Firmicutes;Bacilli;Lactobacillales;Streptococcaceae;Streptococcus;Streptococcus gallolyticus
Streptomyces	NZ_CP070373.1	an.1	3.5e-05	1.82	2	78	0.011	0.334	0.603	0.02	0	8.49	11	738.3	0.619	0.334	0.502	0.933	11936683	Bacteria;Actinobacteria;Actinomycetia;Streptomycetales;Streptomycetaceae;Streptomyces;Streptomyces bingchenggensis
Sulcia	NZ_CP029010.1	an.1	2.4e-06	3.61	2	158	0.601	0.342	0.481	0.844	2.6e-06	2.84	2	46	0.192	0.321	0.674	0.403	142117	Bacteria;Bacteroidetes;Flavobacteriia;Flavobacteriales;;Sulcia;Sulcia muelleri
Sulfitobacter	NZ_CP018076.1	an.1	3.3e-08	1.48	5	1015.3	0.834	0.388	0.41	0.882	1.6e-59	2.76	18	229.8	0.566	0.388	0.537	0.783	2928325	Bacteria;Proteobacteria;Alphaproteobacteria;Rhodobacterales;Roseobacteraceae;Sulfitobacter;Sulfitobacter sp. B30-2
Sulfolobus	NC_012588.1	an.1	7.3e-05	1.48	2	207	0.077	0.378	0.541	0.111	2.3e-66	3.01	4	612	0.457	0.378	0.593	0.717	2789526	Archaea;Crenarchaeota;Thermoprotei;Sulfolobales;Sulfolobaceae;Sulfolobus;Sulfolobus sp. S-194
Synechococcus	NZ_CP039373.1	an.1	0.0028	1	2	2911	0.989	0.276	0.279	1	8.1e-33	3.8	8	523.8	0.712	0.276	0.35	0.904	3510253	Bacteria;Cyanobacteria;;Synechococcales;Synechococcaceae;Synechococcus;Synechococcus sp. PCC 7502
Thermococcus	NZ_CP007140.1	an.1	0.0026	2.11	2	1955	0.956	0.37	0.379	0.979	2.4e-20	2.59	10	276.4	0.676	0.37	0.462	0.844	1522818	Archaea;Euryarchaeota;Thermococci;Thermococcales;Thermococcaceae;Thermococcus;Thermococcus sp. P6
Thermotoga	NC_000853.1	an.1	0.00069	1.54	8	384.5	0.854	0.766	0.808	0.9	2.5e-11	1.59	8	299.2	0.665	0.766	0.875	0.759	1869610	Bacteria;Thermotogae;Thermotogae;Thermotogales;Thermotogaceae;Thermotoga;Thermotoga maritima
Thermus	NC_005835.1	an.1	0.014	1.32	2	107	0.055	0.622	0.804	0.071	3.9e-08	1.94	5	580.7	0.899	0.622	0.654	0.945	2447659	Bacteria;Deinococcus-Thermus;Deinococci;Thermales;Thermaceae;Thermus;Thermus caldilimi
Treponema	NZ_CP027018.1	an.1	3.8e-11	1.53	7	519.7	0.624	0.365	0.42	0.717	6.4e-31	2.37	13	199.1	0.558	0.365	0.491	0.749	3077465	Bacteria;Spirochaetes;Spirochaetia;Spirochaetales;Treponemataceae;Treponema;Treponema pedis
Trueperella	NZ_CP007003.1	an.1	3e-15	1.64	10	156.2	0.394	0.574	0.752	0.516	4.5e-35	2.23	8	282	0.569	0.574	0.753	0.746	2043249	Bacteria;Actinobacteria;Actinomycetia;Actinomycetales;Actinomycetaceae;Trueperella;Trueperella bialowiezensis
Variovorax	NC_014931.1	an.1	8.2e-23	1.36	14	508	0.597	0.343	0.384	0.669	0	3.28	38	155.7	0.497	0.343	0.528	0.764	6724882	Bacteria;Proteobacteria;Betaproteobacteria;Burkholderiales;Comamonadaceae;Variovorax;Variovorax sp. WDL1
Vibrio	NZ_CP020427.2	an.1	0.00058	5.79	2	2848	0.979	0.28	0.285	0.996	2.8e-40	3.15	7	590.3	0.609	0.28	0.382	0.83	3817659	Bacteria;Proteobacteria;Gammaproteobacteria;Vibrionales;Vibrionaceae;Vibrio;Vibrio spartinae
Weissella	NZ_CP027563.1	an.1	0.00042	1.93	2	1780	0.913	0.316	0.33	0.953	1.4e-28	2.24	9	187.2	0.384	0.316	0.479	0.583	3020651	Bacteria;Firmicutes;Bacilli;Lactobacillales;Lactobacillaceae;Weissella;Weissella cryptocerci
Wolbachia	NC_021084.1	an.1	0.00015	1.44	2	612	0.542	0.411	0.477	0.629	7.6e-05	1.52	2	745	0.659	0.412	0.466	0.746	1801626	Bacteria;Proteobacteria;Alphaproteobacteria;Rickettsiales;Anaplasmataceae;Wolbachia;Wolbachia endosymbiont of Folsomia candida
Xanthomonas	NC_022541.1	an.1	1.2e-22	2.13	7	132.3	0.101	0.259	0.496	0.193	2.4e-54	3.35	18	231.9	0.589	0.259	0.364	0.828	5233349	Bacteria;Proteobacteria;Gammaproteobacteria;Xanthomonadales;Xanthomonadaceae;Xanthomonas;Xanthomonas sp. GW
Xylella	NC_002488.3	an.1	1.9e-14	1.57	6	395.3	0.525	0.613	0.741	0.635	7.2e-41	3.25	10	335.4	0.742	0.613	0.746	0.903	2487451	Bacteria;Proteobacteria;Gammaproteobacteria;Xanthomonadales;Xanthomonadaceae;Xylella;Xylella fastidiosa
Yersinia	NC_008150.1	an.1	1.2e-32	1.87	17	124.6	0.256	0.348	0.532	0.391	0	5.55	18	260	0.601	0.348	0.517	0.893	5000678	Bacteria;Proteobacteria;Gammaproteobacteria;Enterobacterales;Yersiniaceae;Yersinia;Yersinia frederiksenii
Zymomonas	NC_006526.2	an.1	0.032	1.12	2	763	0.442	0.811	0.864	0.47	1.7e-06	1.39	8	254.2	0.589	0.811	0.917	0.665	2058737	Bacteria;Proteobacteria;Alphaproteobacteria;Sphingomonadales;Zymomonadaceae;Zymomonas;Zymomonas mobilis
